# Phenotypic and transcriptomic characterization of bicalutamide and enzalutamide resistance in castration-resistant prostate cancer cells

**DOI:** 10.1101/2025.05.30.656961

**Authors:** Reetta Nätkin, Milja I. Paloneva, Paavo V. H. Raittinen, Heimo Syvälä, Merja Bläuer, Teuvo L. J. Tammela, Pauliina Ilmonen, Matti Nykter, Aino Siltari, Teemu J. Murtola

## Abstract

The cornerstone treatment for aggressive prostate cancer (PCa) is androgen deprivation therapy (ADT). Eventually PCa cells develop castration resistance, i.e. resistance to ADT. Castration resistant PCa initially responds to androgen signaling inhibitors such as bicalutamide and enzalutamide, but the cells become resistant to these drugs as well overtime.

We used long-term cell cultures to create testosterone-dependent, testosterone-independent (CT), bicalutamide-resistant (BR), enzalutamide-resistant (ER), and sequential resistant BR-ER VCaP cell lines to investigate transcriptomic and proteomic changes during the development of drug resistance. Phenotypical changes were evaluated based on cellular morphology and sensitivity to docetaxel.

We observed marked changes in transcriptome during the development of drug resistance and differences between ER and sequential BRER. Androgen response and fatty acid metabolism were upregulated in both ER and BRER. MYC target hallmarks were positively enriched only in BRER. Negative regulation of cell death was upregulated in ER while in BRER cell cycle related pathways were upregulated. Direct comparison of ER and BRER revealed androgen signaling signature being higher in ER than in BRER. BRER was more resistant to docetaxel than ER. Clinical significance of our results was confirmed using Finnish patient data and public patient data. In castration resistant patients’ response to enzalutamide treatment were decreased in patients first treated with bicalutamide comparing patients treated only with enzalutamide.

In conclusion, we showed that transcriptomic and phenotypic changes occurring during formation of drug resistances and docetaxel sensitivity depend on the sequence of treatments. Treatment responses were also different in sequentially treated patients. In the future, this may inform treatment sequencing to retain the PCa cells more sensitivity to subsequent treatment lines.
