## Supplemental Table 1 for "Phenotypic and transcriptomic characterization of bicalutamide and enzalutamide resistance in castration-resistant prostate cancer cells"

### Sheet: DE ER vs CT
	baseMean	log2FoldChange	lfcSE	stat	pvalue	padj
PKP1	13237.4	-3.68736	0.0557038	-66.1799	0	0
TMEFF2	7788.49	6.02234	0.069107	86.759	0	0
APOD	11932.2	2.32828	0.036875	63.1348	0	0
HPGD	18904.1	3.42055	0.0800763	42.6947	0	0
ID4	4046.41	2.90027	0.0687474	42.1655	0	0
ASPH	7470.8	-2.2685	0.0503619	-45.0408	0	0
PLEKHH1	6606.91	1.94078	0.0502784	38.596	0	0
THBS1	8017.81	2.47498	0.0548463	45.1188	0	0
KLK3	32100.2	3.96307	0.0508465	77.898	0	0
APP	30104.6	-2.04821	0.0455797	-44.9363	0	0
AR	103901	2.41005	0.0584597	41.2252	0	0
SDC1	10224.5	2.6022	0.0715356	36.3724	1.162e-289	2.9207e-287
ANKH	4831.64	-1.61221	0.0451033	-35.7433	8.40318e-280	2.07573e-277
ENDOD1	4997.79	-2.26479	0.066298	-34.1571	1.04894e-255	2.34816e-253
SPOCK1	12002.5	-1.82279	0.0541132	-33.684	9.90636e-249	2.11833e-246
AIDA	4420.41	2.51654	0.0747837	33.6413	4.17688e-248	8.67278e-246
MCCC2	69771.8	-1.37984	0.0410353	-33.6256	7.09516e-248	1.43172e-245
CTSF	4278.55	-1.83803	0.0564037	-32.5847	6.76237e-233	1.19611e-230
MARCKS	7394.62	1.6908	0.0518984	32.5773	8.59493e-233	1.5017e-230
GPX3	5758.24	2.07121	0.0636008	32.5608	1.47036e-232	2.53806e-230
CCND1	28727.6	1.07209	0.0329506	32.536	3.30582e-232	5.63839e-230
SMS	10712.2	1.73584	0.0533675	32.5245	4.80554e-232	8.09988e-230
TAB2	6815.84	-1.53027	0.0476251	-32.1309	1.63461e-226	2.63136e-224
PTP4A1	8735.49	1.94692	0.0645958	30.138	1.53851e-199	2.16101e-197
CBFA2T2	6105.47	-1.24915	0.0420117	-29.7329	2.88434e-194	3.86205e-192
PRKCD	5242.14	1.51494	0.0523227	28.9514	2.69399e-184	3.38569e-182
PTGR1	6918.78	1.45826	0.050855	28.673	8.27703e-181	1.03117e-178
HMGCS2	6143.12	-1.87168	0.0656003	-28.5286	5.17095e-179	6.38657e-177
RALGAPA2	9753.05	-1.3623	0.0479431	-28.4146	1.33675e-177	1.60937e-175
UAP1	6164.95	-1.60167	0.0565549	-28.3198	1.97413e-176	2.35694e-174
ARHGAP6	5658.98	1.23426	0.0441502	27.9548	5.7647e-172	6.50322e-170
HSP90AB1	88269.8	-1.31686	0.0474289	-27.7648	1.15342e-169	1.29102e-167
SCML1	5131.78	1.33471	0.0491098	27.1766	1.22719e-162	1.30237e-160
SLC35B2	7783.21	-1.17658	0.0436286	-26.9677	3.53524e-160	3.59216e-158
KIAA0319L	6189.3	-1.0669	0.0399343	-26.716	3.06659e-157	3.00924e-155
RHOU	5506.73	1.49371	0.0560596	26.644	2.10165e-156	2.04833e-154
NDRG3	4108.87	-1.25083	0.0473302	-26.4269	6.71938e-154	6.29207e-152
PTPN13	4784.65	-1.68573	0.0641381	-26.2818	3.09682e-152	2.86246e-150
XPO5	6239.82	-1.03786	0.0397008	-26.1416	1.22652e-150	1.12644e-148
BBS4	4002.48	-1.90562	0.0731775	-26.0385	1.8149e-149	1.65618e-147
PXDN	4548.48	-1.89648	0.0732594	-25.8851	9.78869e-148	8.65695e-146
IGF2R	5981.04	-1.30165	0.0503911	-25.8305	4.03052e-147	3.54265e-145
SIM2	12659.5	-1.16996	0.0453807	-25.7808	1.45421e-146	1.26269e-144
PLPP1	4943.84	1.38915	0.0541004	25.6766	2.13505e-145	1.80999e-143
RACK1	162922	-1.06697	0.0421088	-25.3384	1.20498e-141	9.69876e-140
PRDX5	15544.2	-1.43163	0.0568638	-25.1762	7.2983e-140	5.74521e-138
FAM110B	4824.65	1.39227	0.0554408	25.1103	3.84204e-139	2.99157e-137
ANXA11	6210.7	-1.21768	0.0486415	-25.0333	2.65682e-138	2.04646e-136
NWD1	4356.11	1.14047	0.0458967	24.846	2.85986e-136	2.17943e-134
ATF5	8738.03	1.49121	0.0605228	24.6393	4.79231e-134	3.53915e-132
TPM1	11708.1	1.03826	0.0421888	24.6095	9.99427e-134	7.26843e-132
SLC37A1	5675.85	-1.35245	0.0553083	-24.4525	4.73483e-132	3.3918e-130
FAM53C	6785.45	-1.1041	0.0454221	-24.3072	1.64598e-130	1.16743e-128
MLEC	18912.7	1.1173	0.0460312	24.2721	3.86155e-130	2.72534e-128
CKS1B	5659.32	1.3175	0.0549517	23.9746	5.11778e-127	3.42628e-125
ERBB3	4357.76	1.17616	0.0496313	23.6973	3.84605e-124	2.51609e-122
SFTPA2	4348.73	-1.17202	0.0502231	-23.3356	1.93063e-120	1.25728e-118
IGF1R	14458.3	1.3603	0.0588644	23.1084	3.81004e-118	2.38369e-116
ZNF473	4454.22	1.13083	0.0489894	23.0836	6.75998e-118	4.21088e-116
MAGED2	14555.9	-1.05039	0.0458902	-22.8892	5.9511e-116	3.64365e-114
FLOT2	6450.87	-1.26492	0.0558109	-22.664	1.01596e-113	5.8692e-112
TXNDC16	7018.23	1.4195	0.0626683	22.65	1.39602e-113	8.03244e-112
ESRRA	4786.27	-2.23445	0.0986452	-22.6492	1.42148e-113	8.1462e-112
ALDH3B2	5581.64	-1.71623	0.0758075	-22.6384	1.81527e-113	1.03615e-111
CPD	12411.4	-1.42906	0.0637098	-22.4307	1.9753e-111	1.09691e-109
KLHDC3	4511.75	-1.08901	0.0486491	-22.3846	5.56232e-111	3.07689e-109
PTPRN2	9353.5	-1.65063	0.0740624	-22.2863	5.01505e-110	2.72161e-108
KIAA0141	4370.7	-1.09736	0.0494703	-22.1817	5.15991e-109	2.75843e-107
LRIG1	5673.51	-1.08765	0.0492202	-22.0975	3.33988e-108	1.7657e-106
RELN	4528.48	1.59123	0.074124	21.4677	3.12298e-102	1.55899e-100
HACD2	9555.23	1.32754	0.0619197	21.4388	5.8039e-102	2.87725e-100
ZMIZ1	5161.09	1.64319	0.0772462	21.2697	2.16547e-100	1.03416e-98
AGR2	17694.4	1.72441	0.081141	21.2511	3.21806e-100	1.52666e-98
EPB41L4B	5559.09	-1.01807	0.0484238	-21.0239	3.96822e-98	1.84587e-96
ACPP	100838	-1.02213	0.0487337	-20.9738	1.13744e-97	5.27384e-96
TMPO	15469	1.20147	0.0573242	20.959	1.55347e-97	7.17956e-96
UTRN	9541.82	-1.54566	0.0737666	-20.9532	1.75379e-97	8.06416e-96
TBC1D16	5867.81	-1.38764	0.0662258	-20.9528	1.76857e-97	8.09531e-96
PTMS	5529.79	-1.58469	0.0758526	-20.8912	6.43475e-97	2.92669e-95
RAP1GAP	8852.91	-1.45432	0.0698035	-20.8341	2.12589e-96	9.51801e-95
HSPA4	7338.24	-1.26115	0.0611071	-20.638	1.25129e-94	5.4325e-93
MGST1	4731.59	1.29408	0.0627941	20.6078	2.33371e-94	1.01012e-92
ENTPD5	5442.49	-1.10684	0.0540434	-20.4804	3.21791e-93	1.37621e-91
CCDC74A	4092.03	1.35616	0.0663771	20.429	9.23388e-93	3.91402e-91
ITM2A	21224.1	1.34963	0.0666217	20.2573	3.06166e-91	1.28634e-89
SLC29A1	4670.1	-1.00147	0.0496076	-20.1874	1.26309e-90	5.24532e-89
RPS6KA4	5359.1	-1.78432	0.088589	-20.1403	3.27086e-90	1.3466e-88
SSR3	6094.98	1.27676	0.0636071	20.0717	1.30569e-89	5.34476e-88
LARS	6353.45	-1.00296	0.0505404	-19.8447	1.22484e-87	4.84761e-86
HSP90B1	73743.6	1.27509	0.0658114	19.3748	1.25904e-83	4.70973e-82
TOP2A	20275	1.37598	0.0711434	19.3408	2.43713e-83	9.0458e-82
IRS2	4450.07	1.16221	0.0601223	19.3291	3.05711e-83	1.12885e-81
SLC25A36	7509.04	1.025	0.0539168	19.0105	1.39532e-80	4.94819e-79
NUCB2	5435.4	1.4702	0.0774932	18.9704	2.99688e-80	1.05755e-78
DSC2	4995.73	-1.10589	0.0588694	-18.7854	9.94788e-79	3.48468e-77
ARL6IP1	8605.46	1.15435	0.062201	18.5579	7.04467e-77	2.39736e-75
FKBP5	8465.03	1.02215	0.0558269	18.3092	6.99132e-75	2.30794e-73
TUBA1A	4578.85	-1.2153	0.0665823	-18.2524	1.98107e-74	6.45065e-73
FARP1	5814.63	-1.11204	0.0610819	-18.2056	4.65929e-74	1.49004e-72
CAPNS1	22983.5	1.02863	0.0566956	18.1429	1.4599e-73	4.63771e-72
METTL7A	5067.44	1.03697	0.0574407	18.0519	7.61633e-73	2.38773e-71
CHPT1	9216.98	1.16762	0.065177	17.9141	9.15103e-72	2.81345e-70
YWHAZ	32140.9	1.0706	0.0601573	17.7965	7.52882e-71	2.26608e-69
VEGFA	4948.48	-1.00055	0.0567304	-17.6368	1.28521e-69	3.78094e-68
MT-ND6	25715.6	1.17751	0.0668805	17.6061	2.21289e-69	6.49674e-68
STEAP2	32700.1	1.0234	0.0585034	17.493	1.61957e-68	4.64073e-67
DBI	4679.21	1.56617	0.0912449	17.1633	5.00046e-66	1.35428e-64
MSMO1	7603.69	1.18926	0.0693434	17.1494	6.34618e-66	1.7155e-64
CRISP3	45506.7	-1.33758	0.0792384	-16.8805	6.26624e-64	1.63826e-62
DNAJC4	5235.55	-1.23859	0.07342	-16.8695	7.5466e-64	1.96582e-62
SMIM14	4092.67	1.03309	0.0622206	16.6025	6.68229e-62	1.65922e-60
KIF22	6407.93	1.03837	0.0627625	16.544	1.7676e-61	4.3142e-60
GRAMD1A	4856.11	-1.50787	0.0922729	-16.3408	5.05704e-60	1.19165e-58
SPTBN2	7728.47	-1.54395	0.0946199	-16.3173	7.44012e-60	1.75032e-58
SMAD5	4348.6	-1.06276	0.0670604	-15.8475	1.46186e-56	3.18782e-55
CENPU	4415.9	1.04575	0.0663364	15.7636	5.53805e-56	1.186e-54
PRKACB	6758.14	-1.11081	0.070955	-15.655	3.06943e-55	6.4292e-54
DBN1	4528.11	-1.50451	0.0990778	-15.1844	4.48735e-52	8.83108e-51
LGALS3BP	8469.54	-1.24068	0.0841602	-14.7417	3.48132e-49	6.35375e-48
MACF1	6650.01	-1.0639	0.072428	-14.689	7.5847e-49	1.37032e-47
AIP	5508.32	-1.18101	0.0811675	-14.5499	5.84609e-48	1.03149e-46
AHNAK	17478.4	-1.0627	0.074044	-14.3524	1.02895e-46	1.7676e-45
VMP1	4330.23	1.01338	0.0729247	13.8956	6.7391e-44	1.06923e-42
PPP1R14B	6736.13	-1.08358	0.0781313	-13.8685	9.82999e-44	1.55618e-42
C11orf84	5862.12	-1.06079	0.0803428	-13.2031	8.41577e-40	1.21057e-38
HMGA1	21762.9	-1.02196	0.0781988	-13.0687	4.97283e-39	6.93726e-38
ADRBK1	20834.4	-1.01678	0.0838891	-12.1205	8.22672e-34	9.80568e-33
GPR137	6093.91	-1.12542	0.0941455	-11.9538	6.19985e-33	7.19816e-32
CORO1B	11105	-1.60448	0.139262	-11.5215	1.02829e-30	1.08726e-29
VPS51	8962.32	-1.16132	0.10245	-11.3352	8.78763e-30	8.94814e-29
SPDEF	18255.4	-1.14424	0.141213	-8.1027	5.37522e-16	3.01412e-15
AGRN	4272.54	-1.55821	0.195891	-7.95303	1.82005e-15	9.91098e-15
CST2	79704.9	-1.16109	0.496234	-6.43356	1.24653e-10	5.11281e-10

### Sheet: DE ER vs T
	baseMean	log2FoldChange	lfcSE	stat	pvalue	padj
HMGCS2	6143.12	-3.63551	0.0648828	-56.016	0	0
PKP1	13237.4	-3.88458	0.0556283	-69.8124	0	0
AIDA	4420.41	4.18032	0.0804423	51.8984	0	0
RTN4	8432.8	-2.11996	0.0481113	-44.0612	0	0
MTHFD2	5017.98	-2.15363	0.048025	-44.8395	0	0
LRIG1	5673.51	-2.16343	0.0484172	-44.6792	0	0
APOD	11932.2	2.17146	0.0364649	59.5459	0	0
PPP3CA	13277.6	2.56132	0.0597511	42.864	0	0
HPGD	18904.1	-3.07394	0.0742932	-41.3716	0	0
SPOCK1	12002.5	-2.52246	0.0539082	-46.7892	0	0
GTPBP2	5227.56	-3.18957	0.0620016	-51.4319	0	0
VEGFA	4948.48	-3.19019	0.055061	-57.9249	0	0
IGF2R	5981.04	-2.15606	0.0498251	-43.269	0	0
RELN	4528.48	-3.30277	0.0652685	-50.5886	0	0
PTPRN2	9353.5	-3.93127	0.0734344	-53.5224	0	0
PSAT1	7463.75	-1.86397	0.0461702	-40.3696	0	0
PTGR1	6918.78	2.04266	0.0514027	39.7352	0	0
FKBP4	20232.3	1.56253	0.0376871	41.4609	0	0
ABCC4	4342.13	-2.51264	0.0589049	-42.6493	0	0
PLEKHH1	6606.91	3.82319	0.0542968	70.3759	0	0
CA12	7591.51	1.86897	0.0417158	44.8006	0	0
CPD	12411.4	-2.52003	0.0634315	-39.7264	0	0
RHPN2	5865.22	-2.01591	0.0437669	-46.0567	0	0
KLK3	32100.2	-2.73479	0.0446674	-61.2231	0	0
ZNF761	7091.46	-2.41192	0.0588632	-40.9711	0	0
TRIB3	6879.35	-3.06465	0.0657875	-46.577	0	0
RALGAPA2	9753.05	-2.14919	0.0475927	-45.1558	0	0
TMPRSS2	8313.92	-2.83911	0.0520773	-54.5116	0	0
SMS	10712.2	2.32146	0.0537882	43.1563	0	0
AR	103901	5.11143	0.0593211	86.1563	0	0
ITM2A	21224.1	3.54034	0.0675463	52.4086	0	0
TMEM181	4781.59	-1.90969	0.0520123	-36.7131	4.51267e-295	5.74764e-293
ARHGAP6	5658.98	1.62704	0.0445873	36.4893	1.63932e-291	2.05372e-289
IGFBP2	13592.9	3.0955	0.0853049	36.2839	2.90367e-288	3.5222e-286
APP	30104.6	-1.6502	0.0456084	-36.1817	1.18046e-286	1.42064e-284
ELOVL2	4409.41	-2.24109	0.0626481	-35.7684	3.42484e-280	3.93574e-278
MBOAT2	7476.1	-1.89857	0.0533604	-35.5784	3.01969e-277	3.36882e-275
PPM1H	5463.41	-1.4443	0.0410523	-35.1807	3.94927e-271	4.1628e-269
ATP1A1	18526.5	-1.525	0.0433544	-35.1746	4.88965e-271	5.11873e-269
ESYT1	6098.35	-1.39455	0.0399129	-34.9385	1.93858e-267	1.97528e-265
FAM110B	4824.65	1.95478	0.0560259	34.8869	1.17375e-266	1.18806e-264
GARS	6285.38	-1.71898	0.0494324	-34.7723	6.38934e-265	6.38266e-263
SHMT2	18752.2	-1.68303	0.0484874	-34.71	5.56093e-264	5.51904e-262
RBM47	5341.11	-1.48972	0.0430295	-34.6191	1.30294e-262	1.28478e-260
AARS	12193.1	-1.4024	0.0411211	-34.1033	6.59742e-255	6.22438e-253
LEF1	7883.84	1.44777	0.0426063	33.9794	4.48825e-253	4.18283e-251
NFE2L1	8310.22	-1.34374	0.0395892	-33.9412	1.64608e-252	1.52477e-250
TSC22D1	7609.47	-1.39532	0.0412851	-33.7961	2.24731e-250	2.04452e-248
TAB2	6815.84	-1.59702	0.0474879	-33.6291	6.29458e-248	5.65919e-246
TBC1D16	5867.81	-2.20823	0.0658064	-33.5535	7.99785e-247	7.06584e-245
XPOT	12555.1	-1.65607	0.0494283	-33.5035	4.28002e-246	3.75953e-244
SLC1A5	17755.8	-1.7286	0.051712	-33.4268	5.59588e-245	4.88728e-243
NUPR1	14933.8	-2.38194	0.0721909	-32.9932	1.0153e-238	8.62103e-237
MSMO1	7603.69	2.30644	0.0702817	32.8146	3.65111e-236	3.0328e-234
PXDN	4548.48	-2.39142	0.0729487	-32.7775	1.23229e-235	1.0126e-233
REXO2	4654.71	1.744	0.0546671	31.9006	2.61879e-223	2.01133e-221
SPTBN1	11176.8	-1.55509	0.0488178	-31.8543	1.14914e-222	8.7817e-221
NWD1	4356.11	1.44733	0.0461131	31.3838	3.36744e-216	2.51063e-214
TRIB1	22855.4	1.84065	0.0589964	31.1991	1.09634e-213	8.09493e-212
MLEC	18912.7	1.43704	0.04609	31.1785	2.08524e-213	1.53225e-211
RNF187	11047.3	-1.95579	0.0627896	-31.147	5.57276e-213	4.03668e-211
HACD2	9555.23	1.92804	0.0622689	30.9619	1.75957e-210	1.24506e-208
ANKH	4831.64	-1.38407	0.0451481	-30.6557	2.22133e-206	1.52932e-204
CBFA2T2	6105.47	-1.28147	0.0418596	-30.6128	8.27754e-206	5.67327e-204
RAP1GAP	8852.91	-2.13029	0.0695933	-30.6088	9.35232e-206	6.38129e-204
MAGED2	14555.9	-1.39309	0.0457465	-30.452	1.12696e-203	7.55458e-202
CD24	22704.7	-1.58048	0.0519076	-30.4476	1.2869e-203	8.58906e-202
ALCAM	4320.46	2.00238	0.066046	30.3151	7.25262e-202	4.79866e-200
HMGB2	15840.8	1.90817	0.0633248	30.1328	1.80447e-199	1.17861e-197
SARS	7853.17	-1.49714	0.0501315	-29.8632	5.91061e-196	3.81172e-194
SCML1	5131.78	1.45776	0.0490052	29.7456	1.97567e-194	1.26874e-192
ENTPD5	5442.49	-1.58121	0.0536199	-29.4881	4.09012e-191	2.56203e-189
SI	4690.67	2.33584	0.0796079	29.3385	3.34585e-189	2.05374e-187
RBCK1	7822.84	-2.40966	0.0822908	-29.2795	1.89364e-188	1.14397e-186
YARS	5906.94	-1.20648	0.0413098	-29.2048	1.68766e-187	1.01552e-185
SDC1	10224.5	2.05776	0.0710388	28.9647	1.8343e-184	1.06599e-182
SLC37A1	5675.85	-1.59396	0.055067	-28.9448	3.2656e-184	1.89058e-182
ATF5	8738.03	-1.67767	0.0583071	-28.7716	4.86261e-182	2.78352e-180
NCAPD2	9028.23	1.28935	0.04517	28.544	3.3365e-179	1.86795e-177
CAPNS1	22983.5	1.61038	0.0568405	28.3314	1.41776e-176	7.62993e-175
B4GALT1	5128.08	-1.2662	0.0447659	-28.2839	5.45864e-176	2.92736e-174
CALR	71376.9	1.13448	0.0409458	27.7067	5.79452e-169	2.97193e-167
ALDH3B2	5581.64	-2.09339	0.0755989	-27.6886	9.57981e-169	4.8806e-167
KRT18	13991	-1.27584	0.0462616	-27.5784	2.02096e-167	1.02279e-165
APMAP	6614.79	-1.39821	0.0507669	-27.5408	5.70599e-167	2.87823e-165
GFPT1	10055.8	-1.74726	0.0635957	-27.4737	3.62292e-166	1.80957e-164
PLA1A	6293.23	-1.32113	0.0481777	-27.4209	1.54733e-165	7.67838e-164
GDF15	10064.4	-4.62966	0.168903	-27.3603	8.1382e-165	3.99949e-163
TMC5	7682.2	1.26396	0.0464014	27.2395	2.21483e-163	1.08151e-161
MCM4	10497.9	1.2084	0.0446429	27.0684	2.31853e-161	1.12497e-159
NR2F2	4013.72	1.29477	0.047842	27.0623	2.73513e-161	1.3229e-159
MARS	11184.1	-1.21184	0.0453654	-26.7123	3.38295e-157	1.60078e-155
UAP1	6164.95	-1.50777	0.0565095	-26.6812	7.77597e-157	3.65686e-155
PTPN3	8179.51	-1.18013	0.0449309	-26.2651	4.81125e-152	2.1628e-150
NUCB2	5435.4	2.04108	0.0779519	26.1815	4.31813e-151	1.91299e-149
TACC1	5138.55	-1.47574	0.0564295	-26.1505	9.73099e-151	4.28612e-149
ATP9A	7946.63	1.10888	0.0424694	26.1101	2.80026e-150	1.22634e-148
CKS1B	5659.32	1.41031	0.0548192	25.7258	6.00999e-146	2.48934e-144
SEMA6A	4519.6	1.5417	0.0607602	25.3735	4.94092e-142	1.97172e-140
KRT8	15964.5	-1.86654	0.0739108	-25.2532	1.04498e-140	4.13769e-139
ANXA11	6210.7	-1.22475	0.0485324	-25.2351	1.65009e-140	6.5168e-139
MYH9	16856.4	-1.69668	0.067551	-25.1165	3.28093e-139	1.27273e-137
SYTL2	12578.6	1.37274	0.0548411	25.0319	2.75233e-138	1.05961e-136
CCDC74A	4092.03	1.66463	0.0665765	25.001	5.96408e-138	2.29033e-136
ZMIZ1	5161.09	1.93006	0.0773539	24.9483	2.22728e-137	8.51044e-136
ST7	11816.1	1.28026	0.0514041	24.9064	6.34752e-137	2.41934e-135
FSTL1	22487.3	1.20694	0.0484597	24.9062	6.36749e-137	2.42092e-135
MLPH	5129.03	-1.38504	0.0556693	-24.8787	1.26617e-136	4.79014e-135
PTP4A1	8735.49	1.59099	0.0641753	24.7902	1.14323e-135	4.28264e-134
CEBPG	4416.1	-1.24874	0.0505178	-24.7175	6.93884e-135	2.58666e-133
GOT1	4805.49	-1.09901	0.0444787	-24.7077	8.83108e-135	3.28404e-133
SAT1	12658.3	-1.56757	0.0639904	-24.4963	1.61703e-132	5.88446e-131
YES1	4004.75	-1.60479	0.0665891	-24.0982	2.60772e-128	9.12047e-127
TPI1	16903.2	1.11744	0.0464502	24.0569	7.06868e-128	2.461e-126
LCP1	6409.88	-1.28203	0.0534179	-23.9991	2.84102e-127	9.86866e-126
SLC9A7	5032.1	1.35998	0.0567193	23.9782	4.69813e-127	1.62457e-125
UBE2C	4564.24	1.2095	0.0507493	23.8323	1.54697e-125	5.23097e-124
RAB20	5276.81	-1.25989	0.0531169	-23.7185	2.32264e-124	7.75093e-123
HSPA5	31231	1.20193	0.0509192	23.6045	3.46436e-123	1.13625e-121
CLIC4	6635.29	-1.44168	0.0612611	-23.5325	1.89586e-122	6.13905e-121
TXNDC16	7018.23	1.4667	0.0625398	23.4513	1.28067e-121	4.09492e-120
HMGCS1	7403.23	1.62399	0.069448	23.3835	6.28543e-121	1.98896e-119
METTL7A	5067.44	1.34602	0.0576152	23.3613	1.0586e-120	3.336e-119
RRBP1	4868.51	-1.38339	0.0598174	-23.1257	2.55547e-118	7.82722e-117
ATP2A3	6157.14	-2.13572	0.0924678	-23.0944	5.27315e-118	1.60548e-116
FOXM1	6936.47	1.46815	0.0639445	22.9592	1.19383e-116	3.55683e-115
MYBPC1	4697.06	-1.22852	0.0544136	-22.5762	7.42713e-113	2.13376e-111
IRS2	4450.07	1.33399	0.0601131	22.1897	4.318e-109	1.18912e-107
SCD	43014.5	-1.02487	0.0462972	-22.1366	1.40343e-108	3.83036e-107
CBR4	4042.99	1.25474	0.056825	22.0795	4.97637e-108	1.34617e-106
RYK	4276.48	1.15257	0.0522041	22.0781	5.13694e-108	1.38716e-106
ARHGAP29	8969.54	-1.30575	0.0606308	-21.536	7.16807e-103	1.81988e-101
SLC26A2	5870.26	-1.31572	0.0611201	-21.526	8.88217e-103	2.25133e-101
AHNAK	17478.4	-1.58231	0.0739294	-21.4029	1.25677e-101	3.14892e-100
TFRC	15271	1.28585	0.060085	21.4002	1.32907e-101	3.32463e-100
TP53INP1	10290.1	1.13216	0.0530209	21.3537	3.59962e-101	8.94578e-100
POLR2M	4488.83	1.47854	0.0692437	21.3529	3.66387e-101	9.09069e-100
NCOA2	6656.73	1.38036	0.0647603	21.3149	8.25483e-101	2.03495e-99
PRDX5	15544.2	-1.20358	0.0568737	-21.1621	2.1329e-99	5.20756e-98
OGDH	7225.86	-1.18969	0.0562346	-21.1555	2.45538e-99	5.98534e-98
SLC39A6	21475.8	1.0972	0.0520167	21.0934	9.14228e-99	2.20395e-97
C9orf152	8354.66	-1.0627	0.0506013	-21.0011	6.41118e-98	1.53346e-96
CHPT1	9216.98	1.36143	0.0651875	20.8844	7.41688e-97	1.75208e-95
MYBL2	8587.77	1.26244	0.0605039	20.8654	1.10519e-96	2.60676e-95
RDH11	13208.8	1.32589	0.0638077	20.779	6.70127e-96	1.55421e-94
TMPO	15469	1.17752	0.0572348	20.5732	4.76979e-94	1.08162e-92
ESRRA	4786.27	-2.02528	0.098655	-20.5275	1.22413e-93	2.75953e-92
RHOU	5506.73	1.13282	0.0552254	20.5121	1.67926e-93	3.76884e-92
TOP2A	20275	1.44431	0.0711077	20.3115	1.01816e-91	2.23908e-90
GATA2	16128.3	1.53954	0.0758068	20.3087	1.07614e-91	2.35641e-90
NUSAP1	7770.08	1.28661	0.0635859	20.2342	4.89833e-91	1.06647e-89
PYGB	4625.13	-1.3688	0.0680976	-20.0994	7.46376e-90	1.60219e-88
H2AFZ	13010.7	1.1871	0.0590686	20.097	7.83424e-90	1.67936e-88
PTMS	5529.79	-1.50869	0.0758031	-19.9025	3.87335e-88	8.14309e-87
COBLL1	4919.36	-1.09296	0.0550044	-19.87	7.40677e-88	1.54441e-86
ZNF614	7885.16	-1.14684	0.0578004	-19.8412	1.31209e-87	2.72844e-86
SQLE	7845.35	1.25925	0.0636055	19.7977	3.11353e-87	6.42203e-86
MAGT1	5349.55	1.26125	0.0637447	19.7852	3.9926e-87	8.22412e-86
NUP62	9652.94	-1.32086	0.0671429	-19.6717	3.76739e-86	7.59641e-85
TPX2	9254.94	1.03256	0.0525704	19.6416	6.82688e-86	1.36932e-84
PRDX4	5542.54	1.14586	0.0584297	19.6107	1.25417e-85	2.50573e-84
ODC1	10033.9	-1.21417	0.0621019	-19.5509	4.04947e-85	8.05887e-84
CALU	6652.49	-1.16713	0.0602725	-19.3638	1.55823e-83	3.01851e-82
HSPA9	48977	-1.00546	0.0520788	-19.3065	4.7387e-83	9.08736e-82
ARL6IP1	8605.46	1.19727	0.0621003	19.2792	8.02986e-83	1.53602e-81
PFN2	5946.33	1.04351	0.0541654	19.2648	1.0609e-82	2.01927e-81
ATP2C1	23073.4	1.16674	0.060949	19.1429	1.11004e-81	2.09454e-80
SSR3	6094.98	1.20515	0.0633686	19.0173	1.22628e-80	2.27181e-79
AKT1S1	5947.7	-1.41776	0.0745658	-19.0127	1.33762e-80	2.47508e-79
TMSB4X	5435.74	-1.18117	0.062234	-18.9793	2.53073e-80	4.6602e-79
ELP2	4419.86	1.10088	0.0581614	18.9286	6.62454e-80	1.21402e-78
CD63	9294.47	-1.08179	0.0572405	-18.8987	1.16912e-79	2.13742e-78
CENPU	4415.9	1.23976	0.0663569	18.6826	6.863e-78	1.21546e-76
FOXRED2	6188.97	1.03138	0.0556502	18.5335	1.10897e-76	1.94152e-75
WARS	6539.59	-1.06201	0.057604	-18.4358	6.77742e-76	1.17711e-74
TOP2B	19405	1.20697	0.0669308	18.0335	1.06377e-72	1.76532e-71
TSPAN13	5858.62	-1.18766	0.0665451	-17.8468	3.05935e-71	5.00097e-70
ARAF	5324.1	1.36057	0.0769941	17.6706	7.06962e-70	1.13144e-68
SLC38A1	15537.8	-1.03569	0.0599398	-17.2787	6.80923e-67	1.03658e-65
LONP1	5327.26	-1.55286	0.089899	-17.272	7.64877e-67	1.15976e-65
HSP90B1	73743.6	1.1285	0.0657876	17.1536	5.9034e-66	8.777e-65
MRPL51	4175.81	1.00479	0.0588159	17.0837	1.96412e-65	2.89206e-64
CCDC14	4424.19	1.10726	0.0648515	17.0734	2.34095e-65	3.44361e-64
MGST1	4731.59	1.05126	0.0621264	16.9211	3.14497e-64	4.53042e-63
CST2	79704.9	-7.82318	0.496198	-16.7942	2.68983e-63	3.81368e-62
ATP2B1	4362.74	-1.06258	0.0633723	-16.7671	4.25068e-63	6.00993e-62
DNAJC10	5161.4	-1.0997	0.0662554	-16.5974	7.27503e-62	1.01083e-60
PTPN13	4784.65	-1.06729	0.0644829	-16.5522	1.54341e-61	2.13673e-60
MUS81	4023.39	-1.20297	0.0727044	-16.5453	1.73117e-61	2.39234e-60
TROAP	4540.88	1.1597	0.0701972	16.5201	2.6307e-61	3.61254e-60
KIF4A	4786.87	1.00581	0.0616307	16.3202	7.08807e-60	9.48635e-59
MDK	6575.37	1.25877	0.0773859	16.2667	1.69963e-59	2.25496e-58
PYURF	4237.26	1.05685	0.0654582	16.1455	1.2221e-58	1.60056e-57
ECT2	8259.44	1.01873	0.063518	16.0386	6.87167e-58	8.84807e-57
ENDOD1	4997.79	-1.0498	0.0669542	-15.6799	2.07609e-55	2.54662e-54
TUBB4B	23639.3	1.04704	0.0670764	15.6096	6.26619e-55	7.63127e-54
YIF1A	5990.39	-1.09383	0.0707037	-15.4702	5.51145e-54	6.51989e-53
TUBA1A	4578.85	-1.02668	0.0665892	-15.418	1.23787e-53	1.45312e-52
FTL	31472.2	-1.04011	0.0677411	-15.3541	3.32276e-53	3.86199e-52
JUN	4235.11	1.34807	0.094265	14.3002	2.18138e-46	2.21089e-45
ITPR3	11406.5	-1.03732	0.0737574	-14.0636	6.35287e-45	6.23217e-44
CDK1	6325.1	1.15621	0.0823973	14.0322	9.89792e-45	9.66644e-44
UTRN	9541.82	-1.02746	0.0738801	-13.9075	5.70367e-44	5.49653e-43
SEPT9	10613.7	-1.06252	0.0767004	-13.8526	1.22611e-43	1.17051e-42
SPTBN2	7728.47	-1.28694	0.0946406	-13.5983	4.09767e-42	3.74798e-41
DBI	4679.21	1.16971	0.0907104	12.8942	4.85459e-38	4.01937e-37
TNKS1BP1	6024.81	-1.04204	0.0810275	-12.8599	7.56931e-38	6.23998e-37
CORO1B	11105	-1.7681	0.139227	-12.6992	5.97683e-37	4.81803e-36
ADRBK1	20834.4	-1.0451	0.0838674	-12.4612	1.21466e-35	9.37618e-35
FURIN	5211.29	-1.08913	0.0899398	-12.109	9.46627e-34	6.92261e-33
ADGRL1	7953.03	1.05532	0.0895816	11.7806	4.91639e-32	3.41865e-31
MKNK2	5185.1	-1.14896	0.0988076	-11.6279	2.97361e-31	2.01636e-30
PYCR1	9604.1	-1.11251	0.0966034	-11.5162	1.09379e-30	7.26845e-30
JUP	4469.46	-1.04525	0.0917212	-11.3958	4.38866e-30	2.87141e-29
DBN1	4528.11	-1.09917	0.0991633	-11.0843	1.49591e-28	9.33586e-28
SREBF1	4757.4	-1.48243	0.134899	-10.9879	4.36838e-28	2.69436e-27

### Sheet: DE BRER vs CT
	baseMean	log2FoldChange	lfcSE	stat	pvalue	padj
PKP1	13237.4	-2.85536	0.0545505	-52.3377	0	0
TMEFF2	7788.49	3.95636	0.0698725	56.4504	0	0
PLA1A	6293.23	-2.04504	0.0522259	-39.1541	0	0
APOD	11932.2	1.57918	0.0371555	42.5004	0	0
SDHA	9975.89	2.6544	0.0445025	59.6397	0	0
PDCD6	7959.99	2.49981	0.0402866	62.0427	0	0
TRIP13	4369.44	3.24724	0.0474601	68.3918	0	0
PLPP1	4943.84	2.50093	0.0536118	46.639	0	0
SLC35B2	7783.21	-1.72109	0.0444658	-38.7043	0	0
AR	103901	2.45524	0.0584628	41.9959	0	0
NDUFS6	4133.92	2.36563	0.0648848	36.451	6.62269e-291	3.62632e-288
ENDOD1	4997.79	-2.36026	0.066833	-35.3104	4.05949e-273	1.98465e-270
SFTPA2	4348.73	-1.75497	0.0515018	-34.0728	1.86349e-254	7.28837e-252
HMGCS2	6143.12	-2.22458	0.0668666	-33.2624	1.35024e-242	4.86407e-240
ID4	4046.41	2.21422	0.0693489	31.9225	1.30179e-223	4.2429e-221
SMS	10712.2	1.67467	0.0534281	31.343	1.21292e-215	3.45911e-213
XPO5	6239.82	-1.263	0.0403053	-31.335	1.55535e-215	4.34515e-213
FAM174B	7274.04	-1.15692	0.0378974	-30.527	1.14267e-204	3.06706e-202
SCAMP5	7072.68	-1.40591	0.0466796	-30.1178	2.83259e-199	7.3161e-197
PXDN	4548.48	-2.20396	0.0742657	-29.6725	1.73982e-193	4.17831e-191
HPGD	18904.1	2.33393	0.0806591	28.9364	4.16064e-184	9.65338e-182
ARHGAP6	5658.98	1.27315	0.0442607	28.7636	6.12636e-182	1.39773e-179
MGST1	4731.59	1.76479	0.0626563	28.1636	1.63412e-174	3.49523e-172
AIDA	4420.41	2.01669	0.0750611	26.8623	6.06422e-159	1.10684e-156
HSP90AB1	88269.8	-1.25209	0.047441	-26.3926	1.66781e-153	2.92701e-151
POLR2M	4488.83	1.76794	0.0669789	26.3916	1.70872e-153	2.96084e-151
ASPH	7470.8	-1.29804	0.0495896	-26.1746	5.17518e-151	8.74606e-149
KLK2	306569	-1.25957	0.0487886	-25.817	5.71898e-147	9.43219e-145
H1F0	13184.7	-1.18744	0.0460999	-25.7578	2.63317e-146	4.29113e-144
RHOU	5506.73	1.44584	0.0561984	25.7266	5.88673e-146	9.4804e-144
SPOCK1	12002.5	-1.38572	0.0539328	-25.6931	1.39679e-145	2.22334e-143
SLC29A1	4670.1	-1.22664	0.0502054	-24.4316	7.9036e-132	1.104e-129
BBS4	4002.48	-1.78274	0.0732761	-24.3262	1.03638e-130	1.4187e-128
TAB2	6815.84	-1.15308	0.0474082	-24.3219	1.15104e-130	1.56006e-128
CTSF	4278.55	-1.35864	0.0559945	-24.2622	4.91222e-130	6.52848e-128
PTPRN2	9353.5	-1.79714	0.0745694	-24.0993	2.54373e-128	3.28501e-126
IGF2R	5981.04	-1.18332	0.0505219	-23.4215	2.58388e-121	3.13015e-119
CKS1B	5659.32	1.27568	0.0550831	23.1585	1.19222e-118	1.39489e-116
PRDX5	15544.2	-1.30955	0.0568985	-23.0152	3.28146e-117	3.71239e-115
VEGFA	4948.48	-1.3093	0.0580559	-22.5525	1.26812e-112	1.34568e-110
LCP1	6409.88	-1.22788	0.0550869	-22.2899	4.63315e-110	4.76866e-108
SCML1	5131.78	1.07664	0.0494236	21.7836	3.31682e-105	3.29014e-103
RACGAP1	5918.72	1.05364	0.0493037	21.37	2.54021e-101	2.39814e-99
PTGR1	6918.78	1.08715	0.0510876	21.2793	1.76579e-100	1.64435e-98
TPM4	13877.8	1.06566	0.0502517	21.2061	8.38187e-100	7.70063e-98
GTPBP2	5227.56	-1.37069	0.0654812	-20.933	2.67891e-97	2.35075e-95
ST7	11816.1	-1.02407	0.05069	-20.2023	9.33915e-91	7.3898e-89
ESRRA	4786.27	-1.96219	0.0985715	-19.9043	3.73203e-88	2.80702e-86
DNAJC4	5235.55	-1.42548	0.0737502	-19.3277	3.14323e-83	2.15138e-81
ALCAM	4320.46	1.23666	0.0643357	19.2205	2.49363e-82	1.68986e-80
RAP1GAP	8852.91	-1.28629	0.0698296	-18.4201	9.06682e-76	5.37297e-74
HACD2	9555.23	1.14159	0.0620179	18.4071	1.15283e-75	6.77303e-74
TXNDC16	7018.23	1.14152	0.0628365	18.1662	9.56048e-74	5.47588e-72
TOP2A	20275	1.28501	0.0711762	18.0539	7.35412e-73	4.0923e-71
SLC26A2	5870.26	-1.11882	0.0624804	-17.9069	1.0425e-71	5.55283e-70
ALDH3B2	5581.64	-1.33152	0.075616	-17.6084	2.12437e-69	1.06522e-67
TM7SF2	20123.5	-1.27056	0.072352	-17.5606	4.9328e-69	2.42026e-67
NUSAP1	7770.08	1.11035	0.0632674	17.5496	5.99347e-69	2.93017e-67
MGAT4B	7165.02	-1.14289	0.066458	-17.1969	2.80046e-66	1.29951e-64
SDC1	10224.5	1.22487	0.0718518	17.0472	3.66667e-65	1.66754e-63
CRISP3	45506.7	-1.32919	0.0792591	-16.7701	4.03981e-63	1.72277e-61
HSPA4	7338.24	-1.02104	0.0610811	-16.7158	1.00496e-62	4.24595e-61
AIP	5508.32	-1.33464	0.0814261	-16.3902	2.24596e-60	8.98975e-59
NUCB2	5435.4	1.26889	0.077626	16.3453	4.69863e-60	1.85895e-58
CCDC74A	4092.03	1.07621	0.0666318	16.1507	1.12247e-58	4.25636e-57
PTP4A1	8735.49	1.01526	0.0649182	15.6394	3.92428e-55	1.3917e-53
LIFR	5314.52	1.05331	0.06768	15.563	1.29918e-54	4.51384e-53
KLK4	12021.8	1.0372	0.0666833	15.5539	1.49775e-54	5.19057e-53
DBN1	4528.11	-1.50861	0.0992484	-15.1994	3.56972e-52	1.14709e-50
CDK1	6325.1	1.18461	0.0822891	14.3952	5.54588e-47	1.49444e-45
CENPF	7632.24	1.26233	0.087693	14.3946	5.59157e-47	1.50379e-45
RPS6KA4	5359.1	-1.26644	0.0883748	-14.3294	1.43357e-46	3.82536e-45
VPS51	8962.32	-1.35745	0.102591	-13.2313	5.78796e-40	1.27382e-38
DBI	4679.21	1.1846	0.0914557	12.9527	2.2693e-38	4.60214e-37
ADRBK1	20834.4	-1.00266	0.0839249	-11.9471	6.72441e-33	1.13363e-31
GPR137	6093.91	-1.02112	0.0942005	-10.8396	2.23489e-27	2.99349e-26
CORO1B	11105	-1.1809	0.139209	-8.48259	2.20233e-17	1.82492e-16
GDF15	10064.4	-1.05554	0.173783	-6.07947	1.20579e-09	5.64485e-09
CST2	79704.9	-1.04591	0.496238	-4.46245	8.10283e-06	2.49706e-05

### Sheet: DE BRER vs T
	baseMean	log2FoldChange	lfcSE	stat	pvalue	padj
HMGCS2	6143.12	-3.98841	0.0661631	-60.2539	0	0
PKP1	13237.4	-3.05258	0.0544733	-56.0308	0	0
AIDA	4420.41	3.68047	0.0806998	45.5577	0	0
MTHFD2	5017.98	-1.89033	0.0479425	-39.4248	0	0
IGFBP2	13592.9	3.4418	0.0852853	40.3502	0	0
PLA1A	6293.23	-3.14257	0.0515372	-60.9594	0	0
APOD	11932.2	1.42236	0.0367484	38.7043	0	0
HPGD	18904.1	-4.16055	0.0749219	-55.5224	0	0
SDHA	9975.89	2.79048	0.0444517	62.7692	0	0
PDCD6	7959.99	2.39152	0.0398668	59.982	0	0
TRIP13	4369.44	3.70249	0.0485121	76.2798	0	0
PLPP1	4943.84	2.09992	0.0524089	40.0631	0	0
SPOCK1	12002.5	-2.08539	0.053727	-38.8127	0	0
GPX3	5758.24	-2.85812	0.0645356	-44.2773	0	0
GTPBP2	5227.56	-3.80825	0.063915	-59.5557	0	0
VEGFA	4948.48	-3.49894	0.0564261	-61.9844	0	0
IGF2R	5981.04	-2.03773	0.0499574	-40.7854	0	0
GARS	6285.38	-2.10502	0.0500465	-42.0573	0	0
RELN	4528.48	-4.68109	0.0700519	-66.7542	0	0
PTPRN2	9353.5	-4.07779	0.0739457	-55.1293	0	0
FKBP4	20232.3	1.93771	0.037642	51.4766	0	0
LCP1	6409.88	-2.09833	0.0545425	-38.4683	0	0
ABCC4	4342.13	-2.38158	0.0590331	-40.3361	0	0
PLEKHH1	6606.91	2.41616	0.0549993	43.9224	0	0
THBS1	8017.81	-2.29707	0.0542055	-42.3725	0	0
POLR2M	4488.83	2.91677	0.068644	42.4799	0	0
CA12	7591.51	1.96632	0.0417798	47.0611	0	0
SCAMP5	7072.68	-1.87414	0.046328	-40.4511	0	0
NUPR1	14933.8	-2.90605	0.0724988	-40.0809	0	0
AARS	12193.1	-1.85481	0.0415067	-44.6851	0	0
GDF15	10064.4	-6.48662	0.171788	-37.6633	0	0
RHPN2	5865.22	-1.93869	0.0439709	-44.0864	0	0
ATF5	8738.03	-2.22559	0.0587741	-37.8638	0	0
KLK3	32100.2	-6.44712	0.0490765	-131.295	0	0
KLK2	306569	-2.08348	0.0487758	-42.7153	0	0
ZNF761	7091.46	-3.32789	0.0602397	-55.2321	0	0
TRIB3	6879.35	-2.75831	0.0656739	-41.994	0	0
TMPRSS2	8313.92	-2.65099	0.0520981	-50.879	0	0
SMS	10712.2	2.26029	0.0538484	41.9725	0	0
AR	103901	5.15661	0.0593242	86.9134	0	0
H1F0	13184.7	-1.71017	0.0458631	-37.2876	2.60771e-304	3.39067e-302
ARHGAP6	5658.98	1.66593	0.0446966	37.2699	5.05061e-304	6.51278e-302
TACC1	5138.55	-2.13203	0.0574318	-37.1185	1.41394e-301	1.79364e-299
ATP1A1	18526.5	-1.59875	0.0434548	-36.7903	2.63746e-296	3.24033e-294
PSAT1	7463.75	-1.69907	0.0462066	-36.7689	5.79389e-296	7.06266e-294
SHMT2	18752.2	-1.7841	0.0485956	-36.7123	4.65216e-295	5.62695e-293
PXDN	4548.48	-2.6989	0.0739592	-36.483	2.06087e-291	2.3819e-289
RBM47	5341.11	-1.56585	0.043385	-36.0893	3.33841e-285	3.69427e-283
RALGAPA2	9753.05	-1.69365	0.0473666	-35.7546	5.61854e-280	5.96367e-278
PPP3CA	13277.6	2.13218	0.0598902	35.6009	1.3591e-277	1.43284e-275
SLC9A7	5032.1	2.00591	0.0564332	35.5416	1.1205e-276	1.16555e-274
SI	4690.67	2.78014	0.0794801	34.969	6.66919e-268	6.58603e-266
SYTL2	12578.6	1.87466	0.0547521	34.2383	6.50183e-257	6.14837e-255
TMEM181	4781.59	-1.78206	0.0521357	-34.1781	5.12328e-256	4.78674e-254
NDUFS6	4133.92	2.19645	0.0643194	34.1436	1.6645e-255	1.50996e-253
SARS	7853.17	-1.72242	0.0504664	-34.1281	2.82403e-255	2.54701e-253
ALCAM	4320.46	2.2505	0.0660222	34.0819	1.36918e-254	1.22778e-252
SLC1A5	17755.8	-1.73803	0.051787	-33.5602	6.3905e-247	5.5395e-245
CEBPG	4416.1	-1.70511	0.0513432	-33.2068	8.60173e-242	7.29418e-240
CTDSPL	6279.73	-1.49257	0.0451448	-33.0605	1.09862e-239	9.118e-238
NFE2L1	8310.22	-1.31292	0.0397502	-33.028	3.21531e-239	2.62662e-237
LRIG1	5673.51	-1.57739	0.0478896	-32.9357	6.7846e-238	5.51355e-236
MBOAT2	7476.1	-1.74391	0.053413	-32.6478	8.61225e-234	6.92664e-232
HMGB2	15840.8	2.05369	0.0633353	32.425	1.21892e-230	9.65421e-229
PTGR1	6918.78	1.67154	0.0516329	32.3723	6.74171e-230	5.31267e-228
CD24	22704.7	-1.64467	0.0519857	-31.6364	1.16609e-219	8.38458e-218
TSC22D1	7609.47	-1.30074	0.0413875	-31.4271	8.63187e-217	6.0396e-215
CCNB1	8314.49	1.88089	0.0604014	31.1386	7.23719e-213	4.95271e-211
SLC26A2	5870.26	-1.92989	0.0619758	-31.137	7.59585e-213	5.17546e-211
ITM2A	21224.1	2.1073	0.0677386	31.1096	1.78762e-212	1.21271e-210
RTN4	8432.8	-1.48177	0.0477489	-31.031	2.05658e-211	1.38314e-209
KRT18	13991	-1.43554	0.0464305	-30.9174	6.9683e-210	4.60705e-208
NCAPD2	9028.23	1.3888	0.0452135	30.716	3.48222e-207	2.27335e-205
RBCK1	7822.84	-2.52753	0.0825109	-30.6292	5.00717e-206	3.24178e-204
SLC39A6	21475.8	1.5821	0.0519698	30.4424	1.50992e-203	9.61605e-202
MCM4	10497.9	1.35839	0.0446658	30.412	3.80739e-203	2.41491e-201
YARS	5906.94	-1.26466	0.0416013	-30.3979	5.86178e-203	3.67315e-201
RNF187	11047.3	-1.88739	0.0628581	-30.0247	4.67351e-198	2.8709e-196
TP53INP1	10290.1	1.58206	0.0529297	29.8896	2.68673e-196	1.62485e-194
XPOT	12555.1	-1.46743	0.0494364	-29.6823	1.30101e-193	7.74796e-192
MARS	11184.1	-1.32423	0.0455351	-29.0807	6.30291e-186	3.57615e-184
SFTPA2	4348.73	-1.49907	0.0515571	-29.074	7.65663e-186	4.32849e-184
RRP1B	4378.35	1.09819	0.0377848	29.0634	1.04122e-185	5.86502e-184
SPTBN1	11176.8	-1.41896	0.0488573	-29.0422	1.93316e-185	1.085e-183
CDK19	12146.5	-1.26569	0.0438799	-28.8441	6.00147e-183	3.33242e-181
REXO2	4654.71	1.5824	0.054944	28.7997	2.16186e-182	1.19615e-180
TRIB1	22855.4	1.69644	0.0590389	28.7342	1.4257e-181	7.86048e-180
MYBPC1	4697.06	-1.57405	0.0549807	-28.6266	3.13479e-180	1.71621e-178
ELOVL2	4409.41	-1.76226	0.062243	-28.3095	2.63666e-176	1.42352e-174
DSG2	6277.93	1.79566	0.0634296	28.308	2.75501e-176	1.48229e-174
RAP1GAP	8852.91	-1.96226	0.0696196	-28.1838	9.24625e-175	4.89048e-173
TOP2B	19405	1.8812	0.0668645	28.1341	3.74684e-174	1.96842e-172
PAICS	12754.5	1.39569	0.0497109	28.0759	1.93046e-173	1.00403e-171
HACD2	9555.23	1.7421	0.0623665	27.9325	1.07613e-171	5.45159e-170
ERBB3	4357.76	-1.31652	0.0473706	-27.7895	5.8118e-170	2.90646e-168
MSMO1	7603.69	1.95466	0.0704429	27.7472	1.88147e-169	9.31955e-168
KRT8	15964.5	-2.04945	0.0740323	-27.6821	1.14794e-168	5.65024e-167
APMAP	6614.79	-1.39849	0.0509566	-27.4434	8.33773e-166	4.04017e-164
SLC35B2	7783.21	-1.22291	0.0446394	-27.3952	3.12937e-165	1.51169e-163
TBC1D16	5867.81	-1.79113	0.0655762	-27.3115	3.09904e-164	1.48326e-162
KIF20A	8565.61	1.55622	0.0574282	27.0981	1.03756e-161	4.87621e-160
CAPN5	6038.64	-1.58557	0.0598095	-26.5087	7.688e-155	3.48709e-153
CD63	9294.47	-1.52339	0.057587	-26.4528	3.39144e-154	1.52938e-152
PPM1H	5463.41	-1.05552	0.0407806	-25.882	1.06257e-147	4.49303e-146
TAB2	6815.84	-1.21983	0.0472704	-25.8047	7.85767e-147	3.30467e-145
CPD	12411.4	-1.624	0.0630561	-25.7538	2.91952e-146	1.22127e-144
CARS2	14957.2	1.28183	0.0498992	25.688	1.59037e-145	6.5821e-144
ATP9A	7946.63	1.09351	0.0425915	25.6743	2.26556e-145	9.35173e-144
ZNF473	4454.22	-1.18605	0.046399	-25.5602	4.22996e-144	1.73684e-142
NUSAP1	7770.08	1.60253	0.0635483	25.2168	2.61925e-140	1.0533e-138
RRM1	7944.86	1.55473	0.0619175	25.1091	3.96084e-139	1.57255e-137
HIF1A	8119.82	-1.46254	0.0583121	-25.0804	8.13456e-139	3.20514e-137
CCNG2	4200.8	1.56198	0.0625534	24.9692	1.32167e-137	5.11713e-136
CKS1B	5659.32	1.3685	0.0549508	24.9034	6.82876e-137	2.61791e-135
SPAG5	6087.27	1.23817	0.0498633	24.8307	4.17963e-136	1.5906e-134
FKBP5	8465.03	-1.36796	0.0552153	-24.7741	1.70516e-135	6.44204e-134
ASPH	7470.8	1.27949	0.0517324	24.7335	4.66605e-135	1.74173e-133
MGST1	4731.59	1.52198	0.0619871	24.5516	4.15879e-133	1.52681e-131
CTPS1	4051.21	1.06951	0.0436777	24.4865	2.05577e-132	7.52963e-131
CAPNS1	22983.5	1.38476	0.0568992	24.3371	7.93225e-131	2.84522e-129
SCML1	5131.78	1.19969	0.0493197	24.3244	1.08132e-130	3.86084e-129
VPS26B	5435.21	-1.09529	0.045049	-24.3125	1.44752e-130	5.14478e-129
ELP2	4419.86	1.40786	0.0580856	24.2371	9.05052e-130	3.20944e-128
WARS	6539.59	-1.39724	0.0579589	-24.1061	2.15683e-128	7.56249e-127
PYGB	4625.13	-1.6473	0.068563	-24.0239	1.56378e-127	5.42216e-126
B4GALT1	5128.08	-1.07132	0.0447794	-23.9232	1.75726e-126	6.05267e-125
TPI1	16903.2	1.10739	0.0465029	23.8134	2.42649e-125	8.19492e-124
RRBP1	4868.51	-1.42384	0.0600719	-23.7006	3.5572e-124	1.18343e-122
PRDX6	10834.7	1.07576	0.0454144	23.6876	4.84476e-124	1.60836e-122
NUCB2	5435.4	1.83977	0.0780839	23.5601	9.90061e-123	3.25213e-121
FAM213A	4099.88	-1.16308	0.0495163	-23.4876	5.45936e-122	1.77463e-120
BRD8	10820.3	1.19674	0.0509655	23.4816	6.28894e-122	2.03582e-120
GOT1	4805.49	-1.04143	0.0446627	-23.3165	3.01661e-120	9.58618e-119
ACSL5	9443.36	-1.29885	0.0557993	-23.2768	7.62368e-120	2.40308e-118
ATF4	25983.7	-1.13024	0.0485827	-23.2641	1.02457e-119	3.21658e-118
SAT1	12658.3	-1.48309	0.0640353	-23.1598	1.15874e-118	3.60156e-117
TFRC	15271	1.38649	0.0601024	23.0685	9.58314e-118	2.93188e-116
KIF4A	4786.87	1.41498	0.0615073	23.0041	4.23764e-117	1.28889e-115
GUCY1A3	6648.64	1.16791	0.0508186	22.9814	7.14873e-117	2.16166e-115
HMGCS1	7403.23	1.59713	0.0695179	22.9738	8.51448e-117	2.5647e-115
MLPH	5129.03	-1.27953	0.0557788	-22.9382	1.93166e-116	5.78498e-115
TMEFF2	7788.49	-1.16363	0.0509569	-22.8332	2.14652e-115	6.39162e-114
SEMA6A	4519.6	1.3929	0.0610541	22.8146	3.28222e-115	9.73622e-114
PTPN3	8179.51	-1.02473	0.0449723	-22.7853	6.41515e-115	1.89217e-113
PRDX1	5537.08	1.45267	0.0637727	22.7782	7.55062e-115	2.22287e-113
CLIC4	6635.29	-1.39698	0.0613767	-22.7595	1.15533e-114	3.39483e-113
ALDH3B2	5581.64	-1.70868	0.0754069	-22.6579	1.16715e-113	3.40394e-112
EIF2S3L	4005.21	1.1926	0.0527665	22.6006	4.27137e-113	1.24108e-111
TPX2	9254.94	1.18231	0.0525918	22.4807	6.41096e-112	1.83206e-110
UBE2C	4564.24	1.14467	0.0509515	22.4654	9.05198e-112	2.58205e-110
EIF2S3	14921.2	1.0559	0.0471008	22.4177	2.64461e-111	7.4889e-110
MAGED2	14555.9	-1.02328	0.0456655	-22.4079	3.29632e-111	9.26711e-110
CD164	25235.8	-1.26331	0.0568168	-22.2345	1.59172e-109	4.40349e-108
NOL6	6137.62	1.20703	0.0544718	22.1584	8.6667e-109	2.3724e-107
PRDX4	5542.54	1.28934	0.0584618	22.0538	8.77655e-108	2.37332e-106
NUP62	9652.94	-1.47873	0.0672989	-21.9717	5.3726e-107	1.43542e-105
SOD1	10430	1.12591	0.05126	21.9644	6.3028e-107	1.6782e-105
NCOA2	6656.73	1.41418	0.0648354	21.8117	1.79654e-105	4.73503e-104
ZMYM3	5652.97	1.11001	0.0509928	21.7678	4.68344e-105	1.22816e-103
SLC3A2	5535.57	-1.53564	0.071072	-21.6055	1.59487e-103	4.07278e-102
AKR1A1	6298.04	1.01714	0.0471388	21.5776	2.91762e-103	7.40221e-102
MARCH6	10433.5	1.05603	0.0490181	21.5434	6.10913e-103	1.53496e-101
PCNT	4826.75	1.17352	0.0549592	21.3522	3.71938e-101	9.03947e-100
UBA1	21148.3	1.01435	0.0477446	21.2454	3.63549e-100	8.67348e-99
TAB3	4289.25	1.12948	0.0538163	20.9872	8.59058e-98	1.98282e-96
NLE1	4030.81	1.21738	0.0583823	20.8514	1.48022e-96	3.33273e-95
NET1	10681	-1.10486	0.053046	-20.8279	2.41916e-96	5.43894e-95
CCDC74A	4092.03	1.38469	0.0668305	20.7184	2.36339e-95	5.268e-94
NCL	26884	1.02753	0.0497174	20.6673	6.8234e-95	1.51015e-93
XRCC5	15291	1.24215	0.0601353	20.6559	8.63557e-95	1.90851e-93
SLC38A1	15537.8	-1.23129	0.0600555	-20.5022	2.0592e-93	4.46866e-92
MUS81	4023.39	-1.47521	0.0732459	-20.1392	3.34976e-90	7.00621e-89
COBLL1	4919.36	-1.11167	0.0552499	-20.1199	4.93882e-90	1.02747e-88
TPM4	13877.8	1.0074	0.05013	20.0955	8.07473e-90	1.6754e-88
PAXBP1	5018.31	1.17925	0.0586966	20.0904	8.95436e-90	1.85298e-88
CCT5	13523.4	1.06556	0.053536	19.9034	3.80399e-88	7.63882e-87
FOXM1	6936.47	1.2707	0.0640947	19.8253	1.80263e-87	3.57844e-86
NASP	4013.04	1.08488	0.0547426	19.8178	2.08902e-87	4.14167e-86
FOXRED2	6188.97	1.10353	0.0557223	19.8041	2.74473e-87	5.43477e-86
TSPAN13	5858.62	-1.32021	0.0667881	-19.7661	5.83431e-87	1.1494e-85
SQLE	7845.35	1.25849	0.0636796	19.7627	6.23331e-87	1.22646e-85
NUP155	4679.11	1.11043	0.056241	19.7437	9.08136e-87	1.78235e-85
ATP2A3	6157.14	-1.81913	0.0924025	-19.6847	2.91733e-86	5.64753e-85
NDUFB11	5483.92	1.07584	0.0548052	19.63	8.56378e-86	1.63151e-84
RHOU	5506.73	1.08495	0.0553663	19.5955	1.69009e-85	3.19643e-84
PHF6	4119.29	1.33364	0.0682828	19.5307	6.01759e-85	1.12581e-83
PFN2	5946.33	1.05684	0.0542638	19.4757	1.76654e-84	3.28918e-83
HSP90AA1	37921	1.34436	0.0699387	19.222	2.42142e-82	4.43444e-81
LDHA	15785.1	1.05263	0.0549944	19.1406	1.15977e-81	2.09444e-80
SLC7A1	5457.53	-1.06451	0.0558688	-19.0529	6.21714e-81	1.11118e-79
TOP2A	20275	1.35334	0.0711405	19.0234	1.09072e-80	1.94055e-79
PRDX5	15544.2	-1.08149	0.0569084	-19.004	1.58042e-80	2.79267e-79
TXNDC16	7018.23	1.18872	0.0627083	18.956	3.93738e-80	6.91835e-79
AFF1	9219.9	1.10405	0.0586307	18.8307	4.23312e-79	7.30634e-78
TPD52	9771.49	-1.15332	0.0627291	-18.3854	1.7193e-75	2.7944e-74
YES1	4004.75	-1.21725	0.0663738	-18.3379	4.12058e-75	6.66253e-74
AMD1	39869.9	-1.00781	0.0555215	-18.1516	1.24658e-73	1.96667e-72
YIF1A	5990.39	-1.28642	0.0709962	-18.1189	2.26256e-73	3.54801e-72
DSC2	4995.73	1.05736	0.0583705	18.1141	2.46885e-73	3.86373e-72
LONP1	5327.26	-1.6155	0.0900562	-17.937	6.06777e-72	9.22763e-71
GFPT1	10055.8	-1.1284	0.0634035	-17.7965	7.52773e-71	1.12721e-69
BTAF1	4601.25	1.02168	0.057411	17.7958	7.62176e-71	1.1402e-69
MYBL2	8587.77	1.07869	0.0606465	17.7867	8.96503e-71	1.3373e-69
ESRRA	4786.27	-1.75303	0.0985814	-17.7812	9.88137e-71	1.47254e-69
AMOTL1	4030.79	1.1196	0.0632191	17.7096	3.5353e-70	5.21373e-69
CDK1	6325.1	1.45587	0.0823666	17.675	6.53381e-70	9.60858e-69
AKT1S1	5947.7	-1.31571	0.0746354	-17.6275	1.51566e-69	2.21639e-68
DSP	4744.74	1.0572	0.0600888	17.5937	2.75275e-69	4.01412e-68
LIMCH1	5409.85	1.01455	0.0587735	17.2617	9.13019e-67	1.27081e-65
H2AFZ	13010.7	1.01974	0.0591633	17.2361	1.42281e-66	1.97686e-65
OSBPL8	6568.62	1.16401	0.0675768	17.2255	1.70932e-66	2.36861e-65
RPRD1A	5346.08	1.0399	0.0606618	17.1427	7.13191e-66	9.77848e-65
TACC3	6176.5	1.09523	0.0639207	17.1339	8.29012e-66	1.13366e-64
CHPT1	9216.98	1.11418	0.0653102	17.0598	2.9562e-65	4.02141e-64
KIF11	4508.76	1.20404	0.0706862	17.0332	4.65523e-65	6.2997e-64
ENDOD1	4997.79	-1.14527	0.067484	-16.9719	1.32583e-64	1.77418e-63
CALU	6652.49	-1.02225	0.0603159	-16.9477	2.00072e-64	2.66814e-63
PRUNE2	28538.1	-1.0337	0.0615957	-16.7818	3.31397e-63	4.34885e-62
GATA2	16128.3	1.27125	0.075879	16.7539	5.30683e-63	6.93489e-62
PRKDC	16457.3	1.21599	0.0734784	16.5489	1.63076e-61	2.06532e-60
ARFGEF3	14084.2	-1.13193	0.0685846	-16.5039	3.43776e-61	4.31879e-60
ECT2	8259.44	1.04382	0.0635852	16.4162	1.46517e-60	1.80862e-59
ECE1	5004.17	-1.07155	0.0658786	-16.2649	1.75234e-59	2.13774e-58
MAPK6	5370.94	-1.11935	0.0690475	-16.2106	4.24255e-59	5.14747e-58
MYH9	16856.4	-1.08081	0.0674415	-16.0255	8.47812e-58	1.0075e-56
RPL32	51849.9	1.00352	0.0626833	16.0095	1.09704e-57	1.30168e-56
PYURF	4237.26	1.0447	0.0656032	15.9245	4.28083e-57	5.01079e-56
ARAF	5324.1	1.17937	0.0771459	15.2874	9.27653e-53	9.90025e-52
LDHB	23738.9	1.00253	0.0664949	15.077	2.29612e-51	2.39002e-50
CST2	79704.9	-7.70799	0.496202	-15.0753	2.35492e-51	2.44795e-50
TUBB4B	23639.3	1.00997	0.0671023	15.0512	3.38993e-51	3.50517e-50
CENPF	7632.24	1.30619	0.0876042	14.9098	2.84405e-50	2.88717e-49
MDK	6575.37	1.11321	0.0775415	14.357	9.63424e-47	9.1493e-46
PRKACB	6758.14	1.01847	0.0710651	14.3314	1.39228e-46	1.31579e-45
FURIN	5211.29	-1.28635	0.0901748	-14.2642	3.65633e-46	3.42641e-45
TXN	13071.2	1.14556	0.0809005	14.1603	1.61388e-45	1.49444e-44
LMAN2	4827.9	-1.0733	0.0765717	-14.0166	1.23354e-44	1.12293e-43
BBS4	4002.48	1.02588	0.0762151	13.4625	2.6013e-41	2.1999e-40
SEPT9	10613.7	-1.00212	0.07675	-13.0566	5.82973e-39	4.66468e-38
FLNA	7042.06	1.30631	0.100599	12.9853	1.48311e-38	1.17348e-37
ADRBK1	20834.4	-1.03098	0.0839032	-12.2876	1.05541e-34	7.5783e-34
RPL34	16951.4	1.00128	0.0830079	12.0627	1.66199e-33	1.15871e-32
BAIAP2	6101.1	-1.04354	0.0907702	-11.4962	1.37843e-30	8.91695e-30
JUN	4235.11	1.07051	0.094473	11.3314	9.17504e-30	5.79119e-29
DBN1	4528.11	-1.10326	0.0993337	-11.1065	1.16679e-28	7.12261e-28
CORO1B	11105	-1.34452	0.139174	-9.65999	4.4592e-22	2.16616e-21
SREBF1	4757.4	-1.11199	0.134829	-8.24606	1.63696e-16	6.44337e-16
