## Supplemental Table 5 for "Phenotypic and transcriptomic characterization of bicalutamide and enzalutamide resistance in castration-resistant prostate cancer cells"

### Sheet: Info (AR-as)
	AR-as
	non-AR as, gaining as in VCaP-CT

### Sheet: up reg in ER and BRER
TMEFF2
APOD
HPGD
ID4
AR
SDC1
AIDA
SMS
PTP4A1
PTGR1
ARHGAP6
SCML1
RHOU
PLPP1
CKS1B
TXNDC16
HACD2
MGST1
CCDC74A
TOP2A
NUCB2
DBI

### Sheet: down reg in ER and BRER
PKP1
ASPH
ENDOD1
SPOCK1
CTSF
TAB2
HMGCS2
HSP90AB1
SLC35B2
XPO5
BBS4
PXDN
IGF2R
PRDX5
SFTPA2
ESRRA
ALDH3B2
PTPRN2
RAP1GAP
HSPA4
SLC29A1
RPS6KA4
VEGFA
CRISP3
DNAJC4
DBN1
AIP
ADRBK1
GPR137
CORO1B
VPS51
CST2

### Sheet: up reg in ER only
PLEKHH1
THBS1
KLK3
MARCKS
GPX3
CCND1
PRKCD
FAM110B
NWD1
ATF5
TPM1
MLEC
ERBB3
IGF1R
ZNF473
RELN
ZMIZ1
AGR2
TMPO
ITM2A
SSR3
HSP90B1
IRS2
SLC25A36
ARL6IP1
FKBP5
CAPNS1
METTL7A
CHPT1
YWHAZ
MT-ND6
STEAP2
MSMO1
SMIM14
KIF22
CENPU
VMP1

### Sheet: down reg in ER only
APP
ANKH
MCCC2
CBFA2T2
RALGAPA2
UAP1
KIAA0319L
NDRG3
PTPN13
SIM2
RACK1
ANXA11
SLC37A1
FAM53C
MAGED2
FLOT2
CPD
KLHDC3
KIAA0141
LRIG1
EPB41L4B
ACPP
UTRN
TBC1D16
PTMS
ENTPD5
LARS
DSC2
TUBA1A
FARP1
GRAMD1A
SPTBN2
SMAD5
PRKACB
LGALS3BP
MACF1
AHNAK
PPP1R14B
C11orf84
HMGA1
SPDEF
AGRN

### Sheet: up reg in BRER only
SDHA
PDCD6
TRIP13
NDUFS6
POLR2M
RACGAP1
TPM4
ALCAM
NUSAP1
LIFR
KLK4
CDK1
CENPF

### Sheet: down reg in BRER only
PLA1A
FAM174B
SCAMP5
KLK2
H1F0
LCP1
GTPBP2
ST7
SLC26A2
TM7SF2
MGAT4B
GDF15
