## Supplemental Table 6 for "Phenotypic and transcriptomic characterization of bicalutamide and enzalutamide resistance in castration-resistant prostate cancer cells"

### Sheet: Info (AR-as)
	AR-as
	non-AR-as gaining as in VCaP-CT

### Sheet: up reg in ER and BRER
AIDA
APOD
PPP3CA
PTGR1
FKBP4
PLEKHH1
CA12
SMS
AR
ITM2A
ARHGAP6
IGFBP2
MSMO1
REXO2
TRIB1
HACD2
ALCAM
HMGB2
SCML1
SI
NCAPD2
CAPNS1
MCM4
NUCB2
ATP9A
CKS1B
SEMA6A
SYTL2
CCDC74A
TPI1
SLC9A7
UBE2C
TXNDC16
HMGCS1
FOXM1
TFRC
TP53INP1
POLR2M
NCOA2
SLC39A6
CHPT1
MYBL2
RHOU
TOP2A
GATA2
NUSAP1
H2AFZ
SQLE
TPX2
PRDX4
PFN2
ELP2
FOXRED2
TOP2B
ARAF
MGST1
KIF4A
MDK
PYURF
ECT2
TUBB4B
JUN
CDK1

### Sheet: down reg in ER and BRER
HMGCS2
PKP1
RTN4
MTHFD2
LRIG1
HPGD
SPOCK1
GTPBP2
VEGFA
IGF2R
RELN
PTPRN2
PSAT1
ABCC4
CPD
RHPN2
KLK3
ZNF761
TRIB3
RALGAPA2
TMPRSS2
TMEM181
ELOVL2
MBOAT2
PPM1H
ATP1A1
GARS
SHMT2
RBM47
AARS
NFE2L1
TSC22D1
TAB2
TBC1D16
XPOT
SLC1A5
NUPR1
PXDN
SPTBN1
RNF187
RAP1GAP
MAGED2
CD24
SARS
RBCK1
YARS
ATF5
B4GALT1
ALDH3B2
KRT18
APMAP
GFPT1
PLA1A
GDF15
MARS
PTPN3
TACC1
KRT8
MYH9
MLPH
CEBPG
GOT1
SAT1
YES1
LCP1
CLIC4
RRBP1
ATP2A3
MYBPC1
SLC26A2
PRDX5
ESRRA
PYGB
COBLL1
NUP62
CALU
AKT1S1
CD63
WARS
TSPAN13
SLC38A1
LONP1
CST2
MUS81
ENDOD1
YIF1A
SEPT9
CORO1B
ADRBK1
FURIN
DBN1
SREBF1

### Sheet: up reg in ER only
FAM110B
LEF1
NWD1
MLEC
SDC1
CALR
TMC5
NR2F2
ZMIZ1
ST7
FSTL1
PTP4A1
HSPA5
METTL7A
IRS2
CBR4
RYK
RDH11
TMPO
MAGT1
ARL6IP1
ATP2C1
SSR3
CENPU
HSP90B1
MRPL51
CCDC14
TROAP
DBI
ADGRL1

### Sheet: down reg in ER only
APP
ESYT1
ANKH
CBFA2T2
ENTPD5
SLC37A1
UAP1
ANXA11
RAB20
SCD
ARHGAP29
AHNAK
OGDH
C9orf152
PTMS
ZNF614
ODC1
HSPA9
TMSB4X
ATP2B1
DNAJC10
PTPN13
TUBA1A
FTL
ITPR3
UTRN
SPTBN2
TNKS1BP1
MKNK2
PYCR1
JUP

### Sheet: up reg in BRER only
SDHA
PDCD6
TRIP13
PLPP1
NDUFS6
CCNB1
RRP1B
DSG2
PAICS
KIF20A
CARS2
RRM1
CCNG2
SPAG5
ASPH
CTPS1
PRDX6
BRD8
GUCY1A3
PRDX1
EIF2S3L
EIF2S3
NOL6
SOD1
ZMYM3
AKR1A1
MARCH6
PCNT
UBA1
TAB3
NLE1
NCL
XRCC5
TPM4
PAXBP1
CCT5
NASP
NUP155
NDUFB11
PHF6
HSP90AA1
LDHA
AFF1
DSC2
BTAF1
AMOTL1
DSP
LIMCH1
OSBPL8
RPRD1A
TACC3
KIF11
PRKDC
RPL32
LDHB
CENPF
PRKACB
TXN
BBS4
FLNA
RPL34

### Sheet: down reg in BRER only
GPX3
THBS1
SCAMP5
KLK2
H1F0
CTDSPL
SFTPA2
CDK19
ERBB3
SLC35B2
CAPN5
ZNF473
HIF1A
FKBP5
VPS26B
FAM213A
ACSL5
ATF4
TMEFF2
CD164
SLC3A2
NET1
SLC7A1
TPD52
AMD1
PRUNE2
ARFGEF3
ECE1
MAPK6
LMAN2
BAIAP2
