## Supplemental Table 7 for "Phenotypic and transcriptomic characterization of bicalutamide and enzalutamide resistance in castration-resistant prostate cancer cells"

### Sheet: up reg in ER and BRER
gene ontology term	category,	set size	candidates	p-value	q-value
	level		contained
GO:0045112 integrin biosynthetic process	BP 5	6(6)	2 (33.3%)	2.42e-05	0.00187
GO:2001300 lipoxin metabolic process	BP 5	8(8)	2 (25.0%)	4.5e-05	0.00187
GO:0033327 Leydig cell differentiation	BP 3	10(10)	2 (20.0%)	7.22e-05	0.00715
GO:0050746 regulation of lipoprotein metabolic process	BP 5	15(13)	2 (15.4%)	0.000125	0.00346
GO:0044255 cellular lipid metabolic process	BP 3	1089(992)	7 (0.7%)	0.000183	0.00906
GO:0051129 negative regulation of cellular component organization	BP 5	760(691)	6 (0.9%)	0.000194	0.00402
GO:1903729 regulation of plasma membrane organization	BP 5	19(18)	2 (11.1%)	0.000244	0.00405
GO:1901889 negative regulation of cell junction assembly	BP 5	24(22)	2 (9.1%)	0.000367	0.00508
GO:0032232 negative regulation of actin filament bundle assembly	BP 5	30(28)	2 (7.1%)	0.000598	0.00623
GO:0008584 male gonad development	BP 5	134(129)	3 (2.3%)	0.000601	0.00623
GO:0046546 development of primary male sexual characteristics	BP 4	135(130)	3 (2.3%)	0.000614	0.0555
GO:0046661 male sex differentiation	BP 4	153(148)	3 (2.0%)	0.000895	0.0555
GO:0006790 sulfur compound metabolic process	BP 3	379(352)	4 (1.1%)	0.001	0.0238
GO:0006629 lipid metabolic process	BP 3	1430(1312)	7 (0.5%)	0.001	0.0238
GO:1901568 fatty acid derivative metabolic process	BP 3	178(164)	3 (1.8%)	0.0012	0.0238
GO:0030521 androgen receptor signaling pathway	BP 5	42(41)	2 (4.9%)	0.00128	0.0117
GO:0006692 prostanoid metabolic process	BP 5	47(43)	2 (4.7%)	0.00141	0.0117
GO:0016765 transferase activity, transferring alkyl or aryl (other than methyl) groups	MF 3	60(55)	2 (3.6%)	0.0023	0.0506
GO:0097164 ammonium ion metabolic process	BP 3	223(206)	3 (1.5%)	0.00231	0.035
GO:0008406 gonad development	BP 4	212(206)	3 (1.5%)	0.00231	0.0776
GO:0045137 development of primary sexual characteristics	BP 3	217(211)	3 (1.4%)	0.00248	0.035
GO:0010812 negative regulation of cell-substrate adhesion	BP 5	61(58)	2 (3.4%)	0.00256	0.0193
GO:0090109 regulation of cell-substrate junction assembly	BP 5	64(62)	2 (3.2%)	0.00291	0.0202
GO:0033993 response to lipid	BP 4	863(823)	5 (0.6%)	0.00355	0.0776
GO:1903391 regulation of adherens junction organization	BP 5	72(70)	2 (2.9%)	0.0037	0.0236
GO:0016791 phosphatase activity	MF 5	286(251)	3 (1.2%)	0.00404	0.0162
GO:0007548 sex differentiation	BP 3	262(255)	3 (1.2%)	0.00422	0.0522
GO:0043130 ubiquitin binding	MF 4	87(78)	2 (2.6%)	0.00457	0.0261
GO:0051492 regulation of stress fiber assembly	BP 5	85(78)	2 (2.6%)	0.00457	0.0271
GO:0042493 response to drug	BP 3	985(931)	5 (0.5%)	0.00601	0.0603
GO:0032231 regulation of actin filament bundle assembly	BP 4	98(90)	2 (2.2%)	0.00604	0.0776
GO:0044087 regulation of cellular component biogenesis	BP 3	1008(934)	5 (0.5%)	0.00609	0.0603
GO:1901570 fatty acid derivative biosynthetic process	BP 4	101(91)	2 (2.2%)	0.00617	0.0776
GO:0034333 adherens junction assembly	BP 5	96(93)	2 (2.2%)	0.00643	0.0335
GO:0032182 ubiquitin-like protein binding	MF 3	104(94)	2 (2.1%)	0.00657	0.0532
GO:1901888 regulation of cell junction assembly	BP 4	98(94)	2 (2.1%)	0.00657	0.0776
GO:0030038 contractile actin filament bundle assembly	BP 5	102(94)	2 (2.1%)	0.00657	0.0335
GO:0035383 thioester metabolic process	BP 3	105(95)	2 (2.1%)	0.0067	0.0603
GO:0006637 acyl-CoA metabolic process	BP 4	105(95)	2 (2.1%)	0.0067	0.0776
GO:0004725 protein tyrosine phosphatase activity	MF 4	104(95)	2 (2.1%)	0.0067	0.0261
GO:0007044 cell-substrate junction assembly	BP 5	100(97)	2 (2.1%)	0.00698	0.0335
GO:0005496 steroid binding	MF 3	100(99)	2 (2.0%)	0.00726	0.0532
GO:0030148 sphingolipid biosynthetic process	BP 5	109(99)	2 (2.0%)	0.00726	0.0335
GO:0001655 urogenital system development	BP 4	320(311)	3 (1.0%)	0.00732	0.0776
GO:0048545 response to steroid hormone	BP 4	333(312)	3 (1.0%)	0.00739	0.0776
GO:0051128 regulation of cellular component organization	BP 4	2562(2363)	8 (0.3%)	0.0074	0.0776
GO:0007009 plasma membrane organization	BP 4	115(106)	2 (1.9%)	0.00828	0.0776
GO:0031589 cell-substrate adhesion	BP 3	354(331)	3 (0.9%)	0.00868	0.0716
GO:0030518 intracellular steroid hormone receptor signaling pathway	BP 4	115(109)	2 (1.8%)	0.00874	0.0776
GO:0033559 unsaturated fatty acid metabolic process	BP 5	118(111)	2 (1.8%)	0.00905	0.0389
GO:0006690 icosanoid metabolic process	BP 4	123(113)	2 (1.8%)	0.00937	0.0776
GO:0016616 oxidoreductase activity, acting on the CH-OH group of donors, NAD or NADP as acceptor	MF 4	122(113)	2 (1.8%)	0.00937	0.0261
GO:0042578 phosphoric ester hydrolase activity	MF 4	379(342)	3 (0.9%)	0.00949	0.0261
GO:0001952 regulation of cell-matrix adhesion	BP 5	121(114)	2 (1.8%)	0.00953	0.0389
GO:0001676 long-chain fatty acid metabolic process	BP 5	122(116)	2 (1.7%)	0.00985	0.0389

### Sheet: down reg in ER and BRER
gene ontology term	category,	set size	candidates	p-value	q-value
	level		contained
GO:0051346 negative regulation of hydrolase activity	BP 5	447(412)	6 (1.5%)	8.85e-05	0.0104
GO:0017001 antibiotic catabolic process	BP 4	58(58)	3 (5.2%)	0.000161	0.0147
GO:0051336 regulation of hydrolase activity	BP 4	1295(1196)	9 (0.8%)	0.000209	0.0147
GO:0045055 regulated exocytosis	BP 4	786(729)	7 (1.0%)	0.000285	0.0147
GO:0019221 cytokine-mediated signaling pathway	BP 4	790(741)	7 (0.9%)	0.000315	0.0147
GO:0072530 purine-containing compound transmembrane transport	BP 5	16(15)	2 (13.3%)	0.000336	0.0191
GO:0010033 response to organic substance	BP 3	3181(2987)	14 (0.5%)	0.000361	0.0399
GO:0032793 positive regulation of CREB transcription factor activity	BP 5	20(18)	2 (11.1%)	0.000489	0.0191
GO:0006887 exocytosis	BP 3	901(833)	7 (0.8%)	0.000638	0.0399
GO:0051082 unfolded protein binding	MF 3	121(102)	3 (2.9%)	0.000847	0.0229
GO:0048675 axon extension	BP 5	114(108)	3 (2.8%)	0.001	0.0242
GO:0031344 regulation of cell projection organization	BP 5	702(652)	6 (0.9%)	0.00104	0.0242
GO:0043312 neutrophil degranulation	BP 4	490(456)	5 (1.1%)	0.00133	0.0349
GO:0042744 hydrogen peroxide catabolic process	BP 5	31(31)	2 (6.5%)	0.00146	0.0251
GO:0002446 neutrophil mediated immunity	BP 5	504(469)	5 (1.1%)	0.0015	0.0251
GO:0036230 granulocyte activation	BP 4	509(474)	5 (1.1%)	0.00158	0.0349
GO:0042737 drug catabolic process	BP 4	140(129)	3 (2.3%)	0.00167	0.0349
GO:0048854 brain morphogenesis	BP 4	35(34)	2 (5.9%)	0.00176	0.0349
GO:0043086 negative regulation of catalytic activity	BP 4	791(730)	6 (0.8%)	0.00185	0.0349
GO:0043299 leukocyte degranulation	BP 3	541(503)	5 (1.0%)	0.00204	0.0756
GO:0071345 cellular response to cytokine stimulus	BP 5	1082(1018)	7 (0.7%)	0.00206	0.0285
GO:0045296 cadherin binding	MF 4	335(303)	4 (1.3%)	0.00217	0.0247
GO:0042461 photoreceptor cell development	BP 5	45(38)	2 (5.3%)	0.00219	0.0285
GO:0002275 myeloid cell activation involved in immune response	BP 4	554(514)	5 (1.0%)	0.00225	0.0349
GO:0002444 myeloid leukocyte mediated immunity	BP 4	556(518)	5 (1.0%)	0.00232	0.0349
GO:0016999 antibiotic metabolic process	BP 4	151(148)	3 (2.0%)	0.00247	0.0349
GO:0046903 secretion	BP 4	1469(1368)	8 (0.6%)	0.00263	0.0349
GO:0015932 nucleobase-containing compound transmembrane transporter activity	MF 3	47(43)	2 (4.7%)	0.0028	0.0288
GO:1990138 neuron projection extension	BP 4	165(155)	3 (1.9%)	0.00281	0.0349
GO:0071310 cellular response to organic substance	BP 4	2602(2443)	11 (0.5%)	0.0029	0.0349
GO:0034097 response to cytokine	BP 4	1165(1093)	7 (0.6%)	0.00308	0.0349
GO:0008361 regulation of cell size	BP 4	174(162)	3 (1.9%)	0.00319	0.0349
GO:0032535 regulation of cellular component size	BP 3	371(337)	4 (1.2%)	0.00319	0.0756
GO:1901505 carbohydrate derivative transmembrane transporter activity	MF 3	51(46)	2 (4.3%)	0.0032	0.0288
GO:0006986 response to unfolded protein	BP 4	186(172)	3 (1.7%)	0.00377	0.039
GO:0004866 endopeptidase inhibitor activity	MF 5	183(173)	3 (1.7%)	0.00383	0.0192
GO:0046530 photoreceptor cell differentiation	BP 5	59(52)	2 (3.8%)	0.00407	0.0477
GO:0030414 peptidase inhibitor activity	MF 4	190(178)	3 (1.7%)	0.00415	0.0247
GO:0070887 cellular response to chemical stimulus	BP 3	3189(2981)	12 (0.4%)	0.00451	0.0756
GO:0042743 hydrogen peroxide metabolic process	BP 4	56(55)	2 (3.6%)	0.00455	0.0442
GO:0061135 endopeptidase regulator activity	MF 4	195(185)	3 (1.6%)	0.00462	0.0247
GO:0016684 oxidoreductase activity, acting on peroxide as acceptor	MF 3	57(56)	2 (3.6%)	0.00471	0.0318
GO:0002274 myeloid leukocyte activation	BP 4	658(612)	5 (0.8%)	0.00475	0.0442
GO:0035966 response to topologically incorrect protein	BP 3	207(191)	3 (1.6%)	0.00505	0.0756
GO:0060249 anatomical structure homeostasis	BP 4	437(388)	4 (1.0%)	0.00526	0.0457
GO:0031175 neuron projection development	BP 5	976(905)	6 (0.7%)	0.00538	0.0572
GO:0032507 maintenance of protein location in cell	BP 3	63(60)	2 (3.3%)	0.00539	0.0756
GO:0048858 cell projection morphogenesis	BP 4	666(631)	5 (0.8%)	0.00541	0.0457
GO:0032990 cell part morphogenesis	BP 4	682(643)	5 (0.8%)	0.00585	0.0473
GO:0048588 developmental cell growth	BP 3	215(202)	3 (1.5%)	0.0059	0.0756
GO:0097435 supramolecular fiber organization	BP 3	709(653)	5 (0.8%)	0.00624	0.0756
GO:0050790 regulation of catalytic activity	BP 3	2487(2304)	10 (0.4%)	0.00628	0.0756
GO:0060560 developmental growth involved in morphogenesis	BP 3	225(211)	3 (1.4%)	0.00665	0.0756
GO:0001894 tissue homeostasis	BP 5	231(211)	3 (1.4%)	0.00665	0.0649
GO:0051187 cofactor catabolic process	BP 4	70(67)	2 (3.0%)	0.00668	0.0517
GO:0002366 leukocyte activation involved in immune response	BP 4	723(676)	5 (0.7%)	0.00721	0.0536
GO:0061134 peptidase regulator activity	MF 3	233(218)	3 (1.4%)	0.00728	0.0393
GO:0002263 cell activation involved in immune response	BP 3	727(679)	5 (0.7%)	0.00734	0.0765
GO:0071705 nitrogen compound transport	BP 4	2185(2034)	9 (0.4%)	0.00882	0.0631
GO:0015931 nucleobase-containing compound transport	BP 5	255(235)	3 (1.3%)	0.00894	0.0804
GO:0090066 regulation of anatomical structure size	BP 3	492(453)	4 (0.9%)	0.00902	0.0782
GO:0006810 transport	BP 3	5099(4596)	15 (0.3%)	0.0094	0.0782
GO:0050839 cell adhesion molecule binding	MF 3	516(460)	4 (0.9%)	0.0095	0.0428
GO:0002443 leukocyte mediated immunity	BP 3	905(725)	5 (0.7%)	0.00961	0.0782
GO:0048666 neuron development	BP 4	1107(1024)	6 (0.6%)	0.0097	0.0668

### Sheet: up reg in ER only
gene ontology term	category,	set size	candidates	p-value	q-value
	level		contained
GO:0060548 negative regulation of cell death	BP 5	962(903)	10 (1.1%)	1.67e-05	0.00225
GO:0043560 insulin receptor substrate binding	MF 3	10(10)	2 (20.0%)	0.000207	0.0056
GO:0032890 regulation of organic acid transport	BP 5	67(60)	3 (5.0%)	0.000303	0.0204
GO:0006986 response to unfolded protein	BP 4	186(172)	4 (2.3%)	0.000525	0.0611
GO:0033194 response to hydroperoxide	BP 4	17(17)	2 (11.8%)	0.000621	0.0611
GO:0032026 response to magnesium ion	BP 5	19(19)	2 (10.5%)	0.000778	0.035
GO:0035966 response to topologically incorrect protein	BP 3	207(191)	4 (2.1%)	0.000778	0.0999
GO:0060074 synapse maturation	BP 4	24(22)	2 (9.1%)	0.00105	0.0611
GO:0005158 insulin receptor binding	MF 4	22(22)	2 (9.1%)	0.00105	0.0162
GO:0048265 response to pain	BP 4	27(25)	2 (8.0%)	0.00135	0.0611
GO:0070325 lipoprotein particle receptor binding	MF 4	28(25)	2 (8.0%)	0.00135	0.0162
GO:0010941 regulation of cell death	BP 4	1652(1547)	10 (0.6%)	0.00139	0.0611
GO:0043491 protein kinase B signaling	BP 4	247(238)	4 (1.7%)	0.00175	0.0643
GO:0032368 regulation of lipid transport	BP 5	121(114)	3 (2.6%)	0.00196	0.0471
GO:0043548 phosphatidylinositol 3-kinase binding	MF 3	33(31)	2 (6.5%)	0.00208	0.0251
GO:0030968 endoplasmic reticulum unfolded protein response	BP 3	128(118)	3 (2.5%)	0.00216	0.0999
GO:0008284 positive regulation of cell proliferation	BP 5	901(851)	7 (0.8%)	0.00218	0.0471
GO:0046903 secretion	BP 4	1469(1368)	9 (0.7%)	0.00225	0.0685
GO:0051347 positive regulation of transferase activity	BP 5	681(642)	6 (0.9%)	0.00249	0.0471
GO:0019838 growth factor binding	MF 3	138(129)	3 (2.3%)	0.00279	0.0251
GO:0034976 response to endoplasmic reticulum stress	BP 4	298(275)	4 (1.5%)	0.00296	0.0685
GO:0009725 response to hormone	BP 3	950(901)	7 (0.8%)	0.00301	0.0999
GO:0043067 regulation of programmed cell death	BP 5	1521(1430)	9 (0.6%)	0.00305	0.0471
GO:0004713 protein tyrosine kinase activity	MF 4	139(135)	3 (2.2%)	0.00317	0.0231
GO:0030155 regulation of cell adhesion	BP 3	713(674)	6 (0.9%)	0.00317	0.0999
GO:0007169 transmembrane receptor protein tyrosine kinase signaling pathway	BP 5	717(681)	6 (0.9%)	0.00334	0.0471
GO:0034620 cellular response to unfolded protein	BP 5	150(138)	3 (2.2%)	0.00337	0.0471
GO:0050878 regulation of body fluid levels	BP 3	507(470)	5 (1.1%)	0.0034	0.0999
GO:1903825 organic acid transmembrane transport	BP 5	155(143)	3 (2.1%)	0.00373	0.0471
GO:0051017 actin filament bundle assembly	BP 4	153(144)	3 (2.1%)	0.0038	0.0685
GO:0019900 kinase binding	MF 4	746(701)	6 (0.9%)	0.00385	0.0231
GO:0051338 regulation of transferase activity	BP 4	1008(946)	7 (0.7%)	0.00395	0.0685
GO:0061572 actin filament bundle organization	BP 5	157(146)	3 (2.1%)	0.00395	0.0471
GO:1905953 negative regulation of lipid localization	BP 4	44(43)	2 (4.7%)	0.00398	0.0685
GO:0042127 regulation of cell proliferation	BP 4	1598(1500)	9 (0.6%)	0.00421	0.0685
GO:1905952 regulation of lipid localization	BP 4	158(150)	3 (2.0%)	0.00426	0.0685
GO:1901700 response to oxygen-containing compound	BP 3	1592(1508)	9 (0.6%)	0.00436	0.107
GO:0009967 positive regulation of signal transduction	BP 5	1619(1514)	9 (0.6%)	0.00447	0.0471
GO:0030195 negative regulation of blood coagulation	BP 5	48(46)	2 (4.3%)	0.00454	0.0471
GO:0035967 cellular response to topologically incorrect protein	BP 4	169(155)	3 (1.9%)	0.00467	0.0685
GO:1900047 negative regulation of hemostasis	BP 4	49(47)	2 (4.3%)	0.00473	0.0685
GO:0006984 ER-nucleus signaling pathway	BP 3	53(49)	2 (4.1%)	0.00513	0.108
GO:0050819 negative regulation of coagulation	BP 5	51(49)	2 (4.1%)	0.00513	0.0495
GO:0007167 enzyme linked receptor protein signaling pathway	BP 4	1047(993)	7 (0.7%)	0.00515	0.0685
GO:0048584 positive regulation of response to stimulus	BP 4	2470(2174)	11 (0.5%)	0.0054	0.0685
GO:0042060 wound healing	BP 4	576(529)	5 (0.9%)	0.0056	0.0685
GO:0021885 forebrain cell migration	BP 4	58(55)	2 (3.6%)	0.00643	0.0745
GO:0048015 phosphatidylinositol-mediated signaling	BP 5	187(175)	3 (1.7%)	0.00654	0.0588
GO:0048017 inositol lipid-mediated signaling	BP 4	191(179)	3 (1.7%)	0.00696	0.0765
GO:0012501 programmed cell death	BP 3	2054(1929)	10 (0.5%)	0.00701	0.129
GO:0050994 regulation of lipid catabolic process	BP 5	62(58)	2 (3.4%)	0.00713	0.0601
GO:0034284 response to monosaccharide	BP 5	193(185)	3 (1.6%)	0.00762	0.0605
GO:0004714 transmembrane receptor protein tyrosine kinase activity	MF 5	64(63)	2 (3.2%)	0.00836	0.0596
GO:0010647 positive regulation of cell communication	BP 5	1780(1669)	9 (0.5%)	0.00844	0.063
GO:0023056 positive regulation of signaling	BP 4	1787(1675)	9 (0.5%)	0.00864	0.0905
GO:0051174 regulation of phosphorus metabolic process	BP 5	1806(1682)	9 (0.5%)	0.00887	0.063
GO:0023014 signal transduction by protein phosphorylation	BP 3	913(855)	6 (0.7%)	0.00996	0.131
GO:0000165 MAPK cascade	BP 4	913(855)	6 (0.7%)	0.00996	0.0922

### Sheet: down reg in ER only
gene ontology term	category,	set size	candidates	p-value	q-value
	level		contained
GO:0015114 phosphate ion transmembrane transporter activity	MF 5	8(8)	2 (25.0%)	0.000136	0.00136
GO:0007528 neuromuscular junction development	BP 4	47(45)	3 (6.7%)	0.000139	0.0256
GO:0051124 synaptic growth at neuromuscular junction	BP 3	9(9)	2 (22.2%)	0.000175	0.0139
GO:0050808 synapse organization	BP 3	410(391)	6 (1.5%)	0.000217	0.0139
GO:0044548 S100 protein binding	MF 3	14(14)	2 (14.3%)	0.00044	0.0123
GO:0007416 synapse assembly	BP 4	171(167)	4 (2.4%)	0.000521	0.0479
GO:2000114 regulation of establishment of cell polarity	BP 5	22(18)	2 (11.1%)	0.000735	0.0934
GO:0032878 regulation of establishment or maintenance of cell polarity	BP 4	25(21)	2 (9.5%)	0.00101	0.0616
GO:0050839 cell adhesion molecule binding	MF 3	516(460)	5 (1.1%)	0.00349	0.0488
GO:0016504 peptidase activator activity	MF 4	43(40)	2 (5.0%)	0.00363	0.0439
GO:0042551 neuron maturation	BP 4	45(45)	2 (4.4%)	0.00458	0.211
GO:0045296 cadherin binding	MF 4	335(303)	4 (1.3%)	0.00462	0.0439
GO:0034113 heterotypic cell-cell adhesion	BP 4	60(59)	2 (3.4%)	0.00776	0.286
GO:0009880 embryonic pattern specification	BP 3	66(61)	2 (3.3%)	0.00828	0.256
GO:0040008 regulation of growth	BP 3	633(590)	5 (0.8%)	0.00985	0.256
GO:0050807 regulation of synapse organization	BP 5	210(198)	3 (1.5%)	0.00987	0.187

### Sheet: up reg in BRER only
gene ontology term	category,	set size	candidates	p-value	q-value
	level		contained
GO:0000070 mitotic sister chromatid segregation	BP 4	168(159)	4 (2.5%)	5.04e-06	0.000338
GO:0000819 sister chromatid segregation	BP 4	203(186)	4 (2.2%)	9.38e-06	0.000338
GO:0098813 nuclear chromosome segregation	BP 3	278(247)	4 (1.6%)	2.86e-05	0.00186
GO:0140014 mitotic nuclear division	BP 4	283(266)	4 (1.5%)	3.83e-05	0.000918
GO:0042773 ATP synthesis coupled electron transport	BP 5	99(93)	3 (3.2%)	4.42e-05	0.0019
GO:0051983 regulation of chromosome segregation	BP 4	112(105)	3 (2.9%)	6.36e-05	0.000969
GO:0022904 respiratory electron transport chain	BP 4	116(107)	3 (2.8%)	6.73e-05	0.000969
GO:0006119 oxidative phosphorylation	BP 4	147(119)	3 (2.5%)	9.23e-05	0.00111
GO:0051640 organelle localization	BP 3	729(681)	5 (0.7%)	0.000103	0.00294
GO:0010564 regulation of cell cycle process	BP 5	756(704)	5 (0.7%)	0.00012	0.00233
GO:0000280 nuclear division	BP 5	425(386)	4 (1.0%)	0.000162	0.00233
GO:0007093 mitotic cell cycle checkpoint	BP 3	158(147)	3 (2.0%)	0.000173	0.00294
GO:1903047 mitotic cell cycle process	BP 3	859(803)	5 (0.6%)	0.000223	0.00294
GO:0022900 electron transport chain	BP 3	177(161)	3 (1.9%)	0.000226	0.00294
GO:0048285 organelle fission	BP 4	473(426)	4 (0.9%)	0.000237	0.00243
GO:0045333 cellular respiration	BP 4	186(171)	3 (1.8%)	0.00027	0.00243
GO:0071173 spindle assembly checkpoint	BP 4	37(36)	2 (5.6%)	0.000339	0.00244
GO:0071174 mitotic spindle checkpoint	BP 4	37(36)	2 (5.6%)	0.000339	0.00244
GO:0007094 mitotic spindle assembly checkpoint	BP 5	37(36)	2 (5.6%)	0.000339	0.00364
GO:0031577 spindle checkpoint	BP 3	38(37)	2 (5.4%)	0.000358	0.00388
GO:0000278 mitotic cell cycle	BP 3	1008(938)	5 (0.5%)	0.00046	0.00427
GO:0051985 negative regulation of chromosome segregation	BP 5	49(47)	2 (4.3%)	0.000578	0.00497
GO:0007346 regulation of mitotic cell cycle	BP 5	624(588)	4 (0.7%)	0.000805	0.00577
GO:0008017 microtubule binding	MF 5	271(249)	3 (1.2%)	0.000809	0.00243
GO:0051276 chromosome organization	BP 4	1258(1068)	5 (0.5%)	0.000835	0.00501
GO:0015980 energy derivation by oxidation of organic compounds	BP 3	279(256)	3 (1.2%)	0.000876	0.00712
GO:0051726 regulation of cell cycle	BP 4	1180(1094)	5 (0.5%)	0.000932	0.00501
GO:0044784 metaphase/anaphase transition of cell cycle	BP 4	64(62)	2 (3.2%)	0.00101	0.00501
GO:0051306 mitotic sister chromatid separation	BP 4	66(63)	2 (3.2%)	0.00104	0.00501
GO:0046034 ATP metabolic process	BP 4	311(272)	3 (1.1%)	0.00104	0.00501
GO:0000281 mitotic cytokinesis	BP 4	72(67)	2 (3.0%)	0.00117	0.00528
GO:0061640 cytoskeleton-dependent cytokinesis	BP 4	99(81)	2 (2.5%)	0.00171	0.00723
GO:0009141 nucleoside triphosphate metabolic process	BP 5	367(324)	3 (0.9%)	0.00173	0.0106
GO:0006996 organelle organization	BP 3	4064(3562)	8 (0.2%)	0.00177	0.0128
GO:0015631 tubulin binding	MF 4	372(332)	3 (0.9%)	0.00185	0.0111
GO:0009123 nucleoside monophosphate metabolic process	BP 5	386(340)	3 (0.9%)	0.00198	0.0107
GO:0051304 chromosome separation	BP 3	96(89)	2 (2.2%)	0.00206	0.0134
GO:0009055 electron transfer activity	MF 3	101(90)	2 (2.2%)	0.0021	0.0238
GO:0045787 positive regulation of cell cycle	BP 5	380(360)	3 (0.8%)	0.00233	0.0112
GO:0045995 regulation of embryonic development	BP 5	130(119)	2 (1.7%)	0.00364	0.0157
GO:0008092 cytoskeletal protein binding	MF 3	989(906)	4 (0.4%)	0.00396	0.0238
GO:0006091 generation of precursor metabolites and energy	BP 3	513(457)	3 (0.7%)	0.00458	0.0271
GO:1902850 microtubule cytoskeleton organization involved in mitosis	BP 4	147(138)	2 (1.4%)	0.00486	0.0194
GO:0000910 cytokinesis	BP 3	173(150)	2 (1.3%)	0.00572	0.0288
GO:0051656 establishment of organelle localization	BP 3	529(496)	3 (0.6%)	0.00576	0.0288
GO:0009259 ribonucleotide metabolic process	BP 5	575(512)	3 (0.6%)	0.00629	0.0246
GO:0019693 ribose phosphate metabolic process	BP 4	594(530)	3 (0.6%)	0.00692	0.0256
GO:0006163 purine nucleotide metabolic process	BP 5	592(530)	3 (0.6%)	0.00692	0.0248
GO:0044772 mitotic cell cycle phase transition	BP 4	566(535)	3 (0.6%)	0.00711	0.0256
GO:0000226 microtubule cytoskeleton organization	BP 3	615(546)	3 (0.5%)	0.00752	0.0349
GO:0045786 negative regulation of cell cycle	BP 5	597(550)	3 (0.5%)	0.00767	0.0254
GO:0072521 purine-containing compound metabolic process	BP 4	626(558)	3 (0.5%)	0.00798	0.0274
GO:0042802 identical protein binding	MF 3	1948(1788)	5 (0.3%)	0.00817	0.0327
GO:0044770 cell cycle phase transition	BP 3	609(573)	3 (0.5%)	0.00859	0.0372
GO:0022607 cellular component assembly	BP 3	3018(2683)	6 (0.2%)	0.00992	0.0403

### Sheet: down reg in BRER only
gene ontology term	category,	set size	candidates	p-value	q-value
	level		contained
GO:0022617 extracellular matrix disassembly	BP 4	81(76)	2 (2.6%)	0.00107	0.0239
GO:0030198 extracellular matrix organization	BP 4	393(373)	3 (0.8%)	0.00154	0.0239
GO:0043062 extracellular structure organization	BP 3	454(434)	3 (0.7%)	0.00238	0.0784
