## Supplemental Table 8 for "Phenotypic and transcriptomic characterization of bicalutamide and enzalutamide resistance in castration-resistant prostate cancer cells"

### Sheet: up reg in ER and BRER
pathway name		set size	candidates	p-value	q-value	pathway source
			contained
Glutathione metabolism - Homo sapiens (human)		57(53)	2 (3.8%)	0.00257	0.00772	KEGG

### Sheet: up reg in ER only
pathway name		set size	candidates	p-value	q-value	pathway source
			contained
MicroRNAs in cancer - Homo sapiens (human)		310(156)	6 (3.8%)	2.2e-06	0.000185	KEGG
PI3K-Akt signaling pathway - Homo sapiens (human)		354(335)	7 (2.1%)	1.61e-05	0.000899	KEGG
Prostate cancer - Homo sapiens (human)		97(94)	4 (4.3%)	8.79e-05	0.00279	KEGG
Autophagy - animal - Homo sapiens (human)		137(129)	4 (3.1%)	0.000298	0.00716	KEGG
Focal adhesion - Homo sapiens (human)		201(188)	4 (2.1%)	0.00123	0.0118	KEGG
Proteoglycans in cancer - Homo sapiens (human)		205(195)	4 (2.1%)	0.00141	0.0118	KEGG
AMPK signaling pathway - Homo sapiens (human)		120(110)	3 (2.7%)	0.00265	0.0177	KEGG
FoxO signaling pathway - Homo sapiens (human)		131(120)	3 (2.5%)	0.0034	0.0197	KEGG
Bladder cancer - Homo sapiens (human)		41(40)	2 (5.0%)	0.00458	0.0229	KEGG
Estrogen signaling pathway - Homo sapiens (human)		138(136)	3 (2.2%)	0.00483	0.0229	KEGG
Type II diabetes mellitus - Homo sapiens (human)		46(44)	2 (4.5%)	0.00552	0.0236	KEGG

### Sheet: down reg in ER only
pathway name		set size	candidates	p-value	q-value	pathway source
			contained
Tight junction - Homo sapiens (human)		169(157)	3 (1.9%)	0.00718	0.0471	KEGG

### Sheet: up reg in BRER only
pathway name		set size	candidates	p-value	q-value	pathway source
			contained
Oxidative phosphorylation - Homo sapiens (human)		133(116)	2 (1.7%)	0.00496	0.0264	KEGG
Non-alcoholic fatty liver disease - Homo sapiens (human)		150(144)	2 (1.4%)	0.00755	0.0264	KEGG
