## Supplemental Table 9 for "Phenotypic and transcriptomic characterization of bicalutamide and enzalutamide resistance in castration-resistant prostate cancer cells"

### Sheet: up reg in ER and BRER
gene ontology term	category,	set size	candidates	p-value	q-value
	level		contained
GO:1903047 mitotic cell cycle process	BP 3	859(803)	13 (1.6%)	5.42e-06	0.000966
GO:0000278 mitotic cell cycle	BP 3	1008(938)	13 (1.4%)	2.85e-05	0.00192
GO:0098813 nuclear chromosome segregation	BP 3	278(247)	7 (2.8%)	3.23e-05	0.00192
GO:0051129 negative regulation of cellular component organization	BP 5	760(691)	11 (1.6%)	3.71e-05	0.00768
GO:0061505 DNA topoisomerase II activity	MF 4	3(3)	2 (66.7%)	3.96e-05	0.0015
GO:0003918 DNA topoisomerase type II (ATP-hydrolyzing) activity	MF 5	3(3)	2 (66.7%)	3.96e-05	0.000831
GO:0019899 enzyme binding	MF 3	2102(1959)	19 (1.0%)	4.66e-05	0.00191
GO:0000819 sister chromatid segregation	BP 4	203(186)	6 (3.2%)	6.02e-05	0.012
GO:0000280 nuclear division	BP 5	425(386)	8 (2.1%)	7.89e-05	0.00768
GO:0008584 male gonad development	BP 5	134(129)	5 (3.9%)	0.000109	0.00768
GO:0046546 development of primary male sexual characteristics	BP 4	135(130)	5 (3.8%)	0.000113	0.012
GO:0030222 eosinophil differentiation	BP 4	5(5)	2 (40.0%)	0.000131	0.012
GO:0048285 organelle fission	BP 4	473(426)	8 (1.9%)	0.000156	0.012
GO:0071103 DNA conformation change	BP 5	327(231)	6 (2.6%)	0.000198	0.0104
GO:0046661 male sex differentiation	BP 4	153(148)	5 (3.4%)	0.000208	0.0128
GO:0003916 DNA topoisomerase activity	MF 3	7(7)	2 (28.6%)	0.000274	0.00563
GO:0071447 cellular response to hydroperoxide	BP 5	7(7)	2 (28.6%)	0.000274	0.0116
GO:0140014 mitotic nuclear division	BP 4	283(266)	6 (2.3%)	0.000421	0.0215
GO:0042493 response to drug	BP 3	985(931)	11 (1.2%)	0.000509	0.0208
GO:0051128 regulation of cellular component organization	BP 4	2562(2363)	19 (0.8%)	0.000562	0.0236
GO:0033327 Leydig cell differentiation	BP 3	10(10)	2 (20.0%)	0.000584	0.0208
GO:0007010 cytoskeleton organization	BP 4	1405(1276)	13 (1.0%)	0.000615	0.0236
GO:1903708 positive regulation of hemopoiesis	BP 5	200(193)	5 (2.6%)	0.000702	0.0247
GO:0044772 mitotic cell cycle phase transition	BP 4	566(535)	8 (1.5%)	0.000717	0.0244
GO:0042127 regulation of cell proliferation	BP 4	1598(1500)	14 (0.9%)	0.000877	0.0257
GO:0008406 gonad development	BP 4	212(206)	5 (2.4%)	0.000941	0.0257
GO:0007076 mitotic chromosome condensation	BP 4	15(13)	2 (15.4%)	0.00101	0.0257
GO:0045137 development of primary sexual characteristics	BP 3	217(211)	5 (2.4%)	0.00105	0.0252
GO:0044770 cell cycle phase transition	BP 3	609(573)	8 (1.4%)	0.00112	0.0252
GO:0006996 organelle organization	BP 3	4064(3562)	24 (0.7%)	0.00113	0.0252
GO:0033043 regulation of organelle organization	BP 5	1314(1198)	12 (1.0%)	0.00119	0.036
GO:0000712 resolution of meiotic recombination intermediates	BP 4	19(15)	2 (13.3%)	0.00135	0.0318
GO:0008301 DNA binding, bending	MF 5	19(16)	2 (12.5%)	0.00154	0.013
GO:0001764 neuron migration	BP 4	145(136)	4 (2.9%)	0.00156	0.0325
GO:1902850 microtubule cytoskeleton organization involved in mitosis	BP 4	147(138)	4 (2.9%)	0.00164	0.0325
GO:0042246 tissue regeneration	BP 3	70(64)	3 (4.7%)	0.00167	0.033
GO:0033194 response to hydroperoxide	BP 4	17(17)	2 (11.8%)	0.00174	0.0325
GO:1902653 secondary alcohol biosynthetic process	BP 5	68(66)	3 (4.5%)	0.00182	0.0475
GO:0019901 protein kinase binding	MF 5	660(621)	8 (1.3%)	0.00186	0.013
GO:0000281 mitotic cytokinesis	BP 4	72(67)	3 (4.5%)	0.0019	0.0325
GO:0051726 regulation of cell cycle	BP 4	1180(1094)	11 (1.0%)	0.0019	0.0325
GO:0016835 carbon-oxygen lyase activity	MF 3	74(69)	3 (4.3%)	0.00207	0.0283
GO:0034103 regulation of tissue remodeling	BP 4	74(70)	3 (4.3%)	0.00216	0.0332
GO:0006796 phosphate-containing compound metabolic process	BP 4	3342(3063)	21 (0.7%)	0.00216	0.0332
GO:0016126 sterol biosynthetic process	BP 5	74(71)	3 (4.2%)	0.00225	0.0475
GO:0006310 DNA recombination	BP 5	304(251)	5 (2.0%)	0.00225	0.0475
GO:0035556 intracellular signal transduction	BP 3	2850(2660)	19 (0.7%)	0.00238	0.0354
GO:0006793 phosphorus metabolic process	BP 3	3370(3088)	21 (0.7%)	0.0024	0.0354
GO:0007548 sex differentiation	BP 3	262(255)	5 (2.0%)	0.00241	0.0354
GO:0022607 cellular component assembly	BP 3	3018(2683)	19 (0.7%)	0.00263	0.0354
GO:0043567 regulation of insulin-like growth factor receptor signaling pathway	BP 5	22(21)	2 (9.5%)	0.00266	0.0509
GO:0000070 mitotic sister chromatid segregation	BP 4	168(159)	4 (2.5%)	0.00275	0.0391
GO:0033554 cellular response to stress	BP 3	2065(1885)	15 (0.8%)	0.00279	0.0354
GO:0051307 meiotic chromosome separation	BP 4	26(22)	2 (9.1%)	0.00291	0.0391
GO:1901889 negative regulation of cell junction assembly	BP 5	24(22)	2 (9.1%)	0.00291	0.0512
GO:0033993 response to lipid	BP 4	863(823)	9 (1.1%)	0.00293	0.0391
GO:0048608 reproductive structure development	BP 3	405(392)	6 (1.5%)	0.00307	0.0365
GO:0061458 reproductive system development	BP 4	408(394)	6 (1.5%)	0.00315	0.0401
GO:0061640 cytoskeleton-dependent cytokinesis	BP 4	99(81)	3 (3.7%)	0.00327	0.0401
GO:0016477 cell migration	BP 4	1521(1358)	12 (0.9%)	0.00343	0.0405
GO:0012501 programmed cell death	BP 3	2054(1929)	15 (0.8%)	0.00349	0.0383
GO:0008284 positive regulation of cell proliferation	BP 5	901(851)	9 (1.1%)	0.00366	0.0567
GO:0000226 microtubule cytoskeleton organization	BP 3	615(546)	7 (1.3%)	0.00372	0.0383
GO:1902531 regulation of intracellular signal transduction	BP 5	1880(1751)	14 (0.8%)	0.0038	0.0567
GO:0006979 response to oxidative stress	BP 3	438(411)	6 (1.5%)	0.00388	0.0383
GO:0019900 kinase binding	MF 4	746(701)	8 (1.1%)	0.00392	0.0745
GO:0060284 regulation of cell development	BP 5	925(867)	9 (1.0%)	0.00414	0.0567
GO:0051304 chromosome separation	BP 3	96(89)	3 (3.4%)	0.00426	0.0399
GO:0051271 negative regulation of cellular component movement	BP 5	308(292)	5 (1.7%)	0.0043	0.0567
GO:0051093 negative regulation of developmental process	BP 4	946(880)	9 (1.0%)	0.00456	0.0513
GO:0098869 cellular oxidant detoxification	BP 3	103(92)	3 (3.3%)	0.00467	0.0416
GO:0006915 apoptotic process	BP 4	1915(1796)	14 (0.8%)	0.00477	0.0513
GO:0043168 anion binding	MF 3	2869(2617)	18 (0.7%)	0.00486	0.0498
GO:0048523 negative regulation of cellular process	BP 4	4836(4430)	26 (0.6%)	0.00503	0.0513
GO:0034105 positive regulation of tissue remodeling	BP 5	31(29)	2 (6.9%)	0.00504	0.057
GO:0051276 chromosome organization	BP 4	1258(1068)	10 (0.9%)	0.00517	0.0513
GO:0043067 regulation of programmed cell death	BP 5	1521(1430)	12 (0.8%)	0.0052	0.057
GO:0040013 negative regulation of locomotion	BP 4	323(307)	5 (1.6%)	0.00531	0.0513
GO:0045648 positive regulation of erythrocyte differentiation	BP 4	31(30)	2 (6.7%)	0.00539	0.0513
GO:0030262 apoptotic nuclear changes	BP 5	32(30)	2 (6.7%)	0.00539	0.057
GO:0009966 regulation of signal transduction	BP 4	3083(2863)	19 (0.7%)	0.00551	0.0513
GO:0032102 negative regulation of response to external stimulus	BP 5	330(312)	5 (1.6%)	0.00568	0.057
GO:0006921 cellular component disassembly involved in execution phase of apoptosis	BP 4	34(31)	2 (6.5%)	0.00574	0.0519
GO:0044093 positive regulation of molecular function	BP 3	1751(1639)	13 (0.8%)	0.00576	0.0488
GO:0002573 myeloid leukocyte differentiation	BP 5	205(196)	4 (2.0%)	0.00578	0.057
GO:0010648 negative regulation of cell communication	BP 5	1352(1269)	11 (0.9%)	0.00594	0.057
GO:0023057 negative regulation of signaling	BP 4	1355(1272)	11 (0.9%)	0.00605	0.053
GO:0009636 response to toxic substance	BP 3	501(466)	6 (1.3%)	0.00708	0.0573
GO:0051174 regulation of phosphorus metabolic process	BP 5	1806(1682)	13 (0.8%)	0.00714	0.0641
GO:0048524 positive regulation of viral process	BP 5	114(108)	3 (2.8%)	0.00729	0.0641
GO:0007264 small GTPase mediated signal transduction	BP 4	502(474)	6 (1.3%)	0.00767	0.0654
GO:1902284 neuron projection extension involved in neuron projection guidance	BP 5	37(36)	2 (5.6%)	0.00769	0.0643
GO:0048583 regulation of response to stimulus	BP 3	4298(3860)	23 (0.6%)	0.00778	0.0584
GO:1901700 response to oxygen-containing compound	BP 3	1592(1508)	12 (0.8%)	0.00788	0.0584
GO:0051173 positive regulation of nitrogen compound metabolic process	BP 5	3199(2967)	19 (0.6%)	0.00814	0.0643
GO:0097237 cellular response to toxic substance	BP 4	235(217)	4 (1.8%)	0.00823	0.0683
GO:0019904 protein domain specific binding	MF 3	692(635)	7 (1.1%)	0.00837	0.0686
GO:0045637 regulation of myeloid cell differentiation	BP 5	258(219)	4 (1.8%)	0.0085	0.0643
GO:0010646 regulation of cell communication	BP 4	3447(3210)	20 (0.6%)	0.00875	0.0698
GO:0007052 mitotic spindle organization	BP 4	122(116)	3 (2.6%)	0.00887	0.0698
GO:0045995 regulation of embryonic development	BP 5	130(119)	3 (2.5%)	0.0095	0.0643
GO:0010941 regulation of cell death	BP 4	1652(1547)	12 (0.8%)	0.00958	0.0735
GO:0048660 regulation of smooth muscle cell proliferation	BP 5	125(120)	3 (2.5%)	0.00972	0.0643
GO:0030097 hemopoiesis	BP 5	890(820)	8 (1.0%)	0.00984	0.0643
GO:0002521 leukocyte differentiation	BP 4	523(500)	6 (1.2%)	0.00984	0.0737
GO:0009968 negative regulation of signal transduction	BP 5	1255(1174)	10 (0.9%)	0.00986	0.0643
GO:0048659 smooth muscle cell proliferation	BP 3	127(121)	3 (2.5%)	0.00994	0.0694

### Sheet: down reg in ER and BRER
gene ontology term	category,	set size	candidates	p-value	q-value
	level		contained
GO:0016404 15-hydroxyprostaglandin dehydrogenase (NAD+) activity	MF 5	2(2)	2 (100.0%)	2.44e-05	0.000683
GO:0008483 transaminase activity	MF 4	21(18)	3 (16.7%)	9.14e-05	0.00246
GO:0070279 vitamin B6 binding	MF 3	56(48)	4 (8.3%)	9.33e-05	0.00368
GO:0030170 pyridoxal phosphate binding	MF 4	56(48)	4 (8.3%)	9.33e-05	0.00246
GO:0051186 cofactor metabolic process	BP 3	612(568)	11 (1.9%)	0.000112	0.0241
GO:0016769 transferase activity, transferring nitrogenous groups	MF 3	23(20)	3 (15.0%)	0.000127	0.00368
GO:0045296 cadherin binding	MF 4	335(303)	8 (2.6%)	0.00013	0.00246
GO:0008236 serine-type peptidase activity	MF 4	189(173)	6 (3.5%)	0.000221	0.00315
GO:0017171 serine hydrolase activity	MF 3	191(175)	6 (3.4%)	0.000235	0.00454
GO:0045055 regulated exocytosis	BP 4	786(729)	12 (1.6%)	0.000246	0.0863
GO:0050839 cell adhesion molecule binding	MF 3	516(460)	9 (2.0%)	0.000456	0.00581
GO:0008092 cytoskeletal protein binding	MF 3	989(906)	13 (1.4%)	0.000501	0.00581
GO:0015186 L-glutamine transmembrane transporter activity	MF 4	8(7)	2 (28.6%)	0.000504	0.0055
GO:0043531 ADP binding	MF 4	39(33)	3 (9.1%)	0.000579	0.0055
GO:0006887 exocytosis	BP 3	901(833)	12 (1.4%)	0.000811	0.0635
GO:0003779 actin binding	MF 4	444(411)	8 (1.9%)	0.000989	0.00806
GO:0035999 tetrahydrofolate interconversion	BP 4	10(10)	2 (20.0%)	0.00107	0.103
GO:0007167 enzyme linked receptor protein signaling pathway	BP 4	1047(993)	13 (1.3%)	0.00117	0.103
GO:0046394 carboxylic acid biosynthetic process	BP 5	462(430)	8 (1.9%)	0.00132	0.156
GO:0016053 organic acid biosynthetic process	BP 4	463(431)	8 (1.9%)	0.00134	0.103
GO:0006810 transport	BP 3	5099(4596)	36 (0.8%)	0.00137	0.0635
GO:0006508 proteolysis	BP 4	1907(1697)	18 (1.1%)	0.00146	0.103
GO:1901564 organonitrogen compound metabolic process	BP 3	7085(6299)	45 (0.7%)	0.00165	0.0635
GO:0044092 negative regulation of molecular function	BP 3	1132(1050)	13 (1.2%)	0.00194	0.0635
GO:0022853 active ion transmembrane transporter activity	MF 4	63(50)	3 (6.0%)	0.00196	0.014
GO:0042625 ATPase coupled ion transmembrane transporter activity	MF 5	63(50)	3 (6.0%)	0.00196	0.0274
GO:0007169 transmembrane receptor protein tyrosine kinase signaling pathway	BP 5	717(681)	10 (1.5%)	0.00197	0.156
GO:0070887 cellular response to chemical stimulus	BP 3	3189(2981)	26 (0.9%)	0.00201	0.0635
GO:0010033 response to organic substance	BP 3	3181(2987)	26 (0.9%)	0.00207	0.0635
GO:0070268 cornification	BP 4	114(110)	4 (3.6%)	0.00219	0.113
GO:0043436 oxoacid metabolic process	BP 4	1179(1077)	13 (1.2%)	0.00242	0.113
GO:0006082 organic acid metabolic process	BP 3	1199(1094)	13 (1.2%)	0.00277	0.0745
GO:0046653 tetrahydrofolate metabolic process	BP 5	19(16)	2 (12.5%)	0.0028	0.156
GO:0046903 secretion	BP 4	1469(1368)	15 (1.1%)	0.0028	0.113
GO:0017001 antibiotic catabolic process	BP 4	58(58)	3 (5.2%)	0.003	0.113
GO:0033619 membrane protein proteolysis	BP 5	61(58)	3 (5.2%)	0.003	0.156
GO:0071310 cellular response to organic substance	BP 4	2602(2443)	22 (0.9%)	0.00335	0.113
GO:0046655 folic acid metabolic process	BP 4	21(18)	2 (11.1%)	0.00354	0.113
GO:0030506 ankyrin binding	MF 4	20(18)	2 (11.1%)	0.00354	0.0224
GO:0032793 positive regulation of CREB transcription factor activity	BP 5	20(18)	2 (11.1%)	0.00354	0.156
GO:0044283 small molecule biosynthetic process	BP 3	797(743)	10 (1.3%)	0.0037	0.0883
GO:1901607 alpha-amino acid biosynthetic process	BP 5	72(64)	3 (4.7%)	0.00396	0.156
GO:0001889 liver development	BP 5	138(131)	4 (3.1%)	0.00411	0.156
GO:0019842 vitamin binding	MF 3	148(132)	4 (3.0%)	0.00423	0.0381
GO:0061008 hepaticobiliary system development	BP 4	140(133)	4 (3.0%)	0.00434	0.127
GO:0061134 peptidase regulator activity	MF 3	233(218)	5 (2.3%)	0.0046	0.0381
GO:0036150 phosphatidylserine acyl-chain remodeling	BP 5	23(21)	2 (9.5%)	0.00482	0.16
GO:0017144 drug metabolic process	BP 3	854(775)	10 (1.3%)	0.00497	0.107
GO:0031100 animal organ regeneration	BP 4	73(71)	3 (4.2%)	0.0053	0.143
GO:0022804 active transmembrane transporter activity	MF 3	355(326)	6 (1.8%)	0.00565	0.0403
GO:0012501 programmed cell death	BP 3	2054(1929)	18 (0.9%)	0.00588	0.115
GO:0042802 identical protein binding	MF 3	1948(1788)	17 (1.0%)	0.00625	0.0403
GO:0006760 folic acid-containing compound metabolic process	BP 4	28(24)	2 (8.3%)	0.00627	0.149
GO:0008652 cellular amino acid biosynthetic process	BP 4	88(76)	3 (3.9%)	0.0064	0.149
GO:0032535 regulation of cellular component size	BP 3	371(337)	6 (1.8%)	0.00662	0.119
GO:0060055 angiogenesis involved in wound healing	BP 4	25(25)	2 (8.0%)	0.00679	0.149
GO:0043130 ubiquitin binding	MF 4	87(78)	3 (3.8%)	0.00688	0.0392
GO:0004252 serine-type endopeptidase activity	MF 5	171(155)	4 (2.6%)	0.00743	0.0642
GO:0006767 water-soluble vitamin metabolic process	BP 4	88(81)	3 (3.7%)	0.00763	0.15
GO:0043112 receptor metabolic process	BP 4	168(159)	4 (2.5%)	0.00811	0.15
GO:0051219 phosphoprotein binding	MF 3	87(83)	3 (3.6%)	0.00816	0.0474
GO:0008361 regulation of cell size	BP 4	174(162)	4 (2.5%)	0.00865	0.15
GO:0051091 positive regulation of DNA-binding transcription factor activity	BP 4	266(257)	5 (1.9%)	0.00909	0.15
GO:0019752 carboxylic acid metabolic process	BP 5	1088(990)	11 (1.1%)	0.00967	0.184
GO:0042558 pteridine-containing compound metabolic process	BP 4	34(30)	2 (6.7%)	0.00969	0.15
GO:0016485 protein processing	BP 5	345(262)	5 (1.9%)	0.00982	0.184

### Sheet: up reg in ER only
gene ontology term	category,	set size	candidates	p-value	q-value
	level		contained
GO:0036500 ATF6-mediated unfolded protein response	BP 4	10(10)	3 (30.0%)	5.99e-07	0.000112
GO:0034975 protein folding in endoplasmic reticulum	BP 3	12(12)	3 (25.0%)	1.1e-06	0.000145
GO:0006984 ER-nucleus signaling pathway	BP 3	53(49)	3 (6.1%)	8.78e-05	0.0058
GO:0007420 brain development	BP 4	714(666)	7 (1.1%)	0.000131	0.0122
GO:0060322 head development	BP 3	755(705)	7 (1.0%)	0.000187	0.00822
GO:0030901 midbrain development	BP 3	88(78)	3 (3.8%)	0.00035	0.0116
GO:0016477 cell migration	BP 4	1521(1358)	9 (0.7%)	0.00041	0.0198
GO:0014070 response to organic cyclic compound	BP 4	848(807)	7 (0.9%)	0.000426	0.0198
GO:0051082 unfolded protein binding	MF 3	121(102)	3 (2.9%)	0.000768	0.0177
GO:0007417 central nervous system development	BP 4	978(918)	7 (0.8%)	0.00092	0.0342
GO:0040012 regulation of locomotion	BP 3	1001(947)	7 (0.7%)	0.0011	0.0258
GO:0051270 regulation of cellular component movement	BP 4	1013(954)	7 (0.7%)	0.00115	0.0344
GO:0030968 endoplasmic reticulum unfolded protein response	BP 3	128(118)	3 (2.5%)	0.00117	0.0258
GO:0071407 cellular response to organic cyclic compound	BP 5	487(460)	5 (1.1%)	0.00118	0.0476
GO:0070670 response to interleukin-4	BP 5	35(31)	2 (6.5%)	0.00137	0.0476
GO:0046683 response to organophosphorus	BP 4	131(126)	3 (2.4%)	0.00142	0.0344
GO:0043401 steroid hormone mediated signaling pathway	BP 4	136(128)	3 (2.3%)	0.00148	0.0344
GO:0044183 protein binding involved in protein folding	MF 3	36(35)	2 (5.7%)	0.00175	0.0201
GO:0034620 cellular response to unfolded protein	BP 5	150(138)	3 (2.2%)	0.00184	0.0476
GO:0014074 response to purine-containing compound	BP 5	145(139)	3 (2.2%)	0.00188	0.0476
GO:0021762 substantia nigra development	BP 4	44(37)	2 (5.4%)	0.00195	0.0386
GO:0051272 positive regulation of cellular component movement	BP 5	553(521)	5 (1.0%)	0.00205	0.0476
GO:0048545 response to steroid hormone	BP 4	333(312)	4 (1.3%)	0.00213	0.0386
GO:0040017 positive regulation of locomotion	BP 4	565(534)	5 (0.9%)	0.00228	0.0386
GO:0035967 cellular response to topologically incorrect protein	BP 4	169(155)	3 (1.9%)	0.00256	0.0396
GO:0007178 transmembrane receptor protein serine/threonine kinase signaling pathway	BP 5	351(333)	4 (1.2%)	0.0027	0.0522
GO:0030900 forebrain development	BP 3	358(339)	4 (1.2%)	0.00288	0.0532
GO:0006986 response to unfolded protein	BP 4	186(172)	3 (1.7%)	0.00343	0.0491
GO:2000145 regulation of cell motility	BP 4	930(876)	6 (0.7%)	0.00387	0.0514
GO:0048857 neural nucleus development	BP 3	61(54)	2 (3.7%)	0.00411	0.0532
GO:0009755 hormone-mediated signaling pathway	BP 3	197(188)	3 (1.6%)	0.0044	0.0532
GO:0009725 response to hormone	BP 3	950(901)	6 (0.7%)	0.00444	0.0532
GO:0060548 negative regulation of cell death	BP 5	962(903)	6 (0.7%)	0.00449	0.0651
GO:0035966 response to topologically incorrect protein	BP 3	207(191)	3 (1.6%)	0.0046	0.0532
GO:0071383 cellular response to steroid hormone stimulus	BP 5	203(191)	3 (1.6%)	0.0046	0.0651
GO:0048608 reproductive structure development	BP 3	405(392)	4 (1.0%)	0.00484	0.0532
GO:0061458 reproductive system development	BP 4	408(394)	4 (1.0%)	0.00492	0.0611
GO:0032890 regulation of organic acid transport	BP 5	67(60)	2 (3.3%)	0.00505	0.0651
GO:0071495 cellular response to endogenous stimulus	BP 3	1336(1259)	7 (0.6%)	0.00555	0.0564
GO:0021537 telencephalon development	BP 3	235(222)	3 (1.4%)	0.00698	0.0658
GO:0007167 enzyme linked receptor protein signaling pathway	BP 4	1047(993)	6 (0.6%)	0.00711	0.0827
GO:0035258 steroid hormone receptor binding	MF 5	77(74)	2 (2.7%)	0.00759	0.0835
GO:0001892 embryonic placenta development	BP 3	80(76)	2 (2.6%)	0.00799	0.0703
GO:0050839 cell adhesion molecule binding	MF 3	516(460)	4 (0.9%)	0.00846	0.0648
GO:0032879 regulation of localization	BP 3	2686(2514)	10 (0.4%)	0.00901	0.0744
GO:0048699 generation of neurons	BP 5	1506(1399)	7 (0.5%)	0.00978	0.106

### Sheet: down reg in ER only
gene ontology term	category,	set size	candidates	p-value	q-value
	level		contained
GO:0046390 ribose phosphate biosynthetic process	BP 5	302(259)	5 (1.9%)	8.45e-05	0.0044
GO:0015114 phosphate ion transmembrane transporter activity	MF 5	8(8)	2 (25.0%)	8.46e-05	0.00102
GO:0006754 ATP biosynthetic process	BP 5	161(134)	4 (3.0%)	8.8e-05	0.0044
GO:0072522 purine-containing compound biosynthetic process	BP 5	316(272)	5 (1.8%)	0.000106	0.0044
GO:1901293 nucleoside phosphate biosynthetic process	BP 5	387(333)	5 (1.5%)	0.000273	0.00847
GO:0044548 S100 protein binding	MF 3	14(14)	2 (14.3%)	0.000273	0.00738
GO:0034220 ion transmembrane transport	BP 5	1163(1078)	8 (0.7%)	0.00044	0.0109
GO:0090407 organophosphate biosynthetic process	BP 4	694(619)	6 (1.0%)	0.000658	0.0278
GO:0032412 regulation of ion transmembrane transporter activity	BP 5	254(237)	4 (1.7%)	0.000774	0.0132
GO:0009108 coenzyme biosynthetic process	BP 5	257(240)	4 (1.7%)	0.000811	0.0132
GO:0046394 carboxylic acid biosynthetic process	BP 5	462(430)	5 (1.2%)	0.000875	0.0132
GO:0016053 organic acid biosynthetic process	BP 4	463(431)	5 (1.2%)	0.000885	0.0278
GO:0062012 regulation of small molecule metabolic process	BP 4	457(432)	5 (1.2%)	0.000894	0.0278
GO:0022898 regulation of transmembrane transporter activity	BP 4	265(247)	4 (1.6%)	0.000903	0.0278
GO:0006096 glycolytic process	BP 5	114(110)	3 (2.7%)	0.000957	0.0132
GO:0006757 ATP generation from ADP	BP 4	115(111)	3 (2.7%)	0.000982	0.0278
GO:0006811 ion transport	BP 4	1655(1536)	9 (0.6%)	0.00101	0.0278
GO:0051787 misfolded protein binding	MF 3	29(27)	2 (7.4%)	0.00104	0.0107
GO:0032409 regulation of transporter activity	BP 3	278(260)	4 (1.5%)	0.00109	0.0494
GO:1901137 carbohydrate derivative biosynthetic process	BP 4	771(684)	6 (0.9%)	0.00111	0.0278
GO:0050839 cell adhesion molecule binding	MF 3	516(460)	5 (1.1%)	0.00118	0.0107
GO:0046034 ATP metabolic process	BP 4	311(272)	4 (1.5%)	0.00129	0.0284
GO:0051084 ,de novo, posttranslational protein folding	BP 4	39(33)	2 (6.1%)	0.00155	0.0304
GO:0055086 nucleobase-containing small molecule metabolic process	BP 3	817(733)	6 (0.8%)	0.00158	0.0494
GO:0006140 regulation of nucleotide metabolic process	BP 5	148(137)	3 (2.2%)	0.0018	0.0178
GO:0051188 cofactor biosynthetic process	BP 4	321(300)	4 (1.3%)	0.00185	0.0325
GO:0009259 ribonucleotide metabolic process	BP 5	575(512)	5 (1.0%)	0.0019	0.0178
GO:0045296 cadherin binding	MF 4	335(303)	4 (1.3%)	0.00192	0.042
GO:0006458 ,de novo, protein folding	BP 3	43(37)	2 (5.4%)	0.00195	0.0494
GO:0072525 pyridine-containing compound biosynthetic process	BP 5	149(141)	3 (2.1%)	0.00195	0.0178
GO:0062013 positive regulation of small molecule metabolic process	BP 5	148(141)	3 (2.1%)	0.00195	0.0178
GO:0061337 cardiac conduction	BP 3	147(142)	3 (2.1%)	0.00199	0.0494
GO:0006812 cation transport	BP 5	1143(1056)	7 (0.7%)	0.00208	0.0178
GO:0006810 transport	BP 3	5099(4596)	16 (0.3%)	0.00213	0.0494
GO:0019693 ribose phosphate metabolic process	BP 4	594(530)	5 (0.9%)	0.00221	0.0354
GO:0006163 purine nucleotide metabolic process	BP 5	592(530)	5 (0.9%)	0.00221	0.0178
GO:0009132 nucleoside diphosphate metabolic process	BP 5	159(150)	3 (2.0%)	0.00233	0.0178
GO:0009141 nucleoside triphosphate metabolic process	BP 5	367(324)	4 (1.2%)	0.00245	0.0178
GO:0044057 regulation of system process	BP 4	576(544)	5 (0.9%)	0.00248	0.0361
GO:0072521 purine-containing compound metabolic process	BP 4	626(558)	5 (0.9%)	0.00276	0.0361
GO:0007528 neuromuscular junction development	BP 4	47(45)	2 (4.4%)	0.00287	0.0361
GO:0009123 nucleoside monophosphate metabolic process	BP 5	386(340)	4 (1.2%)	0.00291	0.0201
GO:0051186 cofactor metabolic process	BP 3	612(568)	5 (0.9%)	0.00298	0.0563
GO:1901135 carbohydrate derivative metabolic process	BP 3	1277(1152)	7 (0.6%)	0.0034	0.0563
GO:0055085 transmembrane transport	BP 4	1603(1493)	8 (0.5%)	0.00363	0.042
GO:0043168 anion binding	MF 3	2869(2617)	11 (0.4%)	0.00374	0.0253
GO:0005544 calcium-dependent phospholipid binding	MF 4	59(52)	2 (3.8%)	0.00382	0.042
GO:0019362 pyridine nucleotide metabolic process	BP 5	192(182)	3 (1.6%)	0.00402	0.0256
GO:0030003 cellular cation homeostasis	BP 5	652(613)	5 (0.8%)	0.00414	0.0256
GO:0006732 coenzyme metabolic process	BP 4	405(379)	4 (1.1%)	0.00429	0.042
GO:0072524 pyridine-containing compound metabolic process	BP 4	199(189)	3 (1.6%)	0.00447	0.042
GO:0006873 cellular ion homeostasis	BP 4	665(626)	5 (0.8%)	0.00452	0.042
GO:0016052 carbohydrate catabolic process	BP 4	203(190)	3 (1.6%)	0.00453	0.042
GO:1901292 nucleoside phosphate catabolic process	BP 5	200(190)	3 (1.6%)	0.00453	0.0268
GO:0050808 synapse organization	BP 3	410(391)	4 (1.0%)	0.00479	0.0695
GO:0019904 protein domain specific binding	MF 3	692(635)	5 (0.8%)	0.0048	0.0259
GO:0006733 oxidoreduction coenzyme metabolic process	BP 5	210(198)	3 (1.5%)	0.00509	0.0276
GO:0043269 regulation of ion transport	BP 5	691(645)	5 (0.8%)	0.00513	0.0276
GO:1901605 alpha-amino acid metabolic process	BP 4	228(199)	3 (1.5%)	0.00516	0.0454
GO:0009117 nucleotide metabolic process	BP 5	727(651)	5 (0.8%)	0.00534	0.0276
GO:0006753 nucleoside phosphate metabolic process	BP 4	736(659)	5 (0.8%)	0.00562	0.0471
GO:1901566 organonitrogen compound biosynthetic process	BP 4	1820(1623)	8 (0.5%)	0.00604	0.0479
GO:0090257 regulation of muscle system process	BP 5	227(213)	3 (1.4%)	0.00623	0.0309
GO:1903779 regulation of cardiac conduction	BP 4	70(67)	2 (3.0%)	0.00626	0.0479
GO:0005543 phospholipid binding	MF 3	459(427)	4 (0.9%)	0.00653	0.0294
GO:0034404 nucleobase-containing small molecule biosynthetic process	BP 4	236(220)	3 (1.4%)	0.00681	0.0499
GO:0030500 regulation of bone mineralization	BP 5	75(71)	2 (2.8%)	0.00701	0.0322
GO:0019752 carboxylic acid metabolic process	BP 5	1088(990)	6 (0.6%)	0.00701	0.0322
GO:0043462 regulation of ATPase activity	BP 5	81(73)	2 (2.7%)	0.00739	0.0325
GO:0045913 positive regulation of carbohydrate metabolic process	BP 5	79(74)	2 (2.7%)	0.00759	0.0325
GO:0030165 PDZ domain binding	MF 4	84(78)	2 (2.6%)	0.0084	0.0579
GO:0044283 small molecule biosynthetic process	BP 3	797(743)	5 (0.7%)	0.00923	0.0858
GO:0042592 homeostatic process	BP 3	1870(1747)	8 (0.5%)	0.00936	0.0858
GO:0060291 long-term synaptic potentiation	BP 4	83(83)	2 (2.4%)	0.00947	0.0667
GO:0043470 regulation of carbohydrate catabolic process	BP 5	89(85)	2 (2.4%)	0.00991	0.0379
GO:0097306 cellular response to alcohol	BP 5	86(85)	2 (2.4%)	0.00991	0.0379

### Sheet: up reg in BRER only
gene ontology term	category,	set size	candidates	p-value	q-value
	level		contained
GO:0000278 mitotic cell cycle	BP 3	1008(938)	16 (1.7%)	6.25e-08	1.26e-05
GO:0070252 actin-mediated cell contraction	BP 4	112(107)	7 (6.5%)	7.68e-08	2.56e-05
GO:0086083 cell adhesive protein binding involved in bundle of His cell-Purkinje myocyte communication	MF 5	5(5)	3 (60.0%)	3.81e-07	6.48e-06
GO:1903047 mitotic cell cycle process	BP 3	859(803)	14 (1.7%)	3.82e-07	2.68e-05
GO:0030048 actin filament-based movement	BP 3	142(136)	7 (5.1%)	3.98e-07	2.68e-05
GO:0086065 cell communication involved in cardiac conduction	BP 3	57(55)	5 (9.1%)	1.21e-06	6.13e-05
GO:0086042 cardiac muscle cell-cardiac muscle cell adhesion	BP 5	7(7)	3 (42.9%)	1.33e-06	0.000223
GO:0086003 cardiac muscle cell contraction	BP 5	64(62)	5 (8.1%)	2.22e-06	0.000223
GO:0006996 organelle organization	BP 3	4064(3562)	28 (0.8%)	3.62e-06	0.000146
GO:0098901 regulation of cardiac muscle cell action potential	BP 4	32(31)	4 (12.9%)	3.66e-06	0.000611
GO:0086001 cardiac muscle cell action potential	BP 5	73(72)	5 (6.9%)	4.67e-06	0.000313
GO:0086080 protein binding involved in heterotypic cell-cell adhesion	MF 4	11(11)	3 (27.3%)	6.2e-06	0.000142
GO:0061337 cardiac conduction	BP 3	147(142)	6 (4.2%)	8.91e-06	0.0003
GO:1903115 regulation of actin filament-based movement	BP 5	41(40)	4 (10.0%)	1.04e-05	0.000522
GO:0051726 regulation of cell cycle	BP 4	1180(1094)	14 (1.3%)	1.43e-05	0.00113
GO:0006936 muscle contraction	BP 4	343(327)	8 (2.4%)	1.48e-05	0.00113
GO:0086069 bundle of His cell to Purkinje myocyte communication	BP 4	15(15)	3 (20.0%)	1.69e-05	0.00113
GO:0022900 electron transport chain	BP 3	177(161)	6 (3.7%)	1.82e-05	0.000526
GO:0010564 regulation of cell cycle process	BP 5	756(704)	11 (1.6%)	2.29e-05	0.000897
GO:0060047 heart contraction	BP 5	271(257)	7 (2.7%)	2.68e-05	0.000897
GO:0003723 RNA binding	MF 4	1696(1494)	16 (1.1%)	2.84e-05	0.000326
GO:0051983 regulation of chromosome segregation	BP 4	112(105)	5 (4.8%)	2.96e-05	0.00116
GO:0006796 phosphate-containing compound metabolic process	BP 4	3342(3063)	24 (0.8%)	3.05e-05	0.00116
GO:0140014 mitotic nuclear division	BP 4	283(266)	7 (2.6%)	3.34e-05	0.00116
GO:0003015 heart process	BP 4	281(267)	7 (2.6%)	3.42e-05	0.00116
GO:0097332 response to antipsychotic drug	BP 4	4(3)	2 (66.7%)	3.46e-05	0.00116
GO:0098900 regulation of action potential	BP 3	55(54)	4 (7.4%)	3.47e-05	0.000786
GO:0006793 phosphorus metabolic process	BP 3	3370(3088)	24 (0.8%)	3.5e-05	0.000786
GO:0007051 spindle organization	BP 4	205(189)	6 (3.2%)	4.5e-05	0.00133
GO:0007052 mitotic spindle organization	BP 4	122(116)	5 (4.3%)	4.77e-05	0.00133
GO:0051276 chromosome organization	BP 4	1258(1068)	13 (1.2%)	5.19e-05	0.00133
GO:0017144 drug metabolic process	BP 3	854(775)	11 (1.4%)	5.52e-05	0.00112
GO:0044784 metaphase/anaphase transition of cell cycle	BP 4	64(62)	4 (6.5%)	5.99e-05	0.00142
GO:0051306 mitotic sister chromatid separation	BP 4	66(63)	4 (6.3%)	6.38e-05	0.00142
GO:0003012 muscle system process	BP 3	422(404)	8 (2.0%)	6.67e-05	0.00118
GO:0019637 organophosphate metabolic process	BP 3	1218(1100)	13 (1.2%)	7.03e-05	0.00118
GO:0045296 cadherin binding	MF 4	335(303)	7 (2.3%)	7.6e-05	0.000583
GO:0007010 cytoskeleton organization	BP 4	1405(1276)	14 (1.1%)	7.84e-05	0.00152
GO:0044772 mitotic cell cycle phase transition	BP 4	566(535)	9 (1.7%)	7.94e-05	0.00152
GO:0001508 action potential	BP 4	132(130)	5 (3.8%)	8.22e-05	0.00152
GO:1902850 microtubule cytoskeleton organization involved in mitosis	BP 4	147(138)	5 (3.6%)	0.000109	0.00192
GO:0004459 L-lactate dehydrogenase activity	MF 5	5(5)	2 (40.0%)	0.000115	0.000976
GO:0009141 nucleoside triphosphate metabolic process	BP 5	367(324)	7 (2.2%)	0.000115	0.00332
GO:0044770 cell cycle phase transition	BP 3	609(573)	9 (1.6%)	0.000134	0.00208
GO:0015631 tubulin binding	MF 4	372(332)	7 (2.1%)	0.000134	0.000772
GO:0005524 ATP binding	MF 3	1486(1351)	14 (1.0%)	0.000144	0.00131
GO:0016999 antibiotic metabolic process	BP 4	151(148)	5 (3.4%)	0.000151	0.00253
GO:0009123 nucleoside monophosphate metabolic process	BP 5	386(340)	7 (2.1%)	0.000156	0.00363
GO:0006091 generation of precursor metabolites and energy	BP 3	513(457)	8 (1.8%)	0.000157	0.00226
GO:0007346 regulation of mitotic cell cycle	BP 5	624(588)	9 (1.5%)	0.000162	0.00363
GO:0050839 cell adhesion molecule binding	MF 3	516(460)	8 (1.7%)	0.000164	0.00131
GO:0034109 homotypic cell-cell adhesion	BP 4	86(81)	4 (4.9%)	0.00017	0.00271
GO:0004457 lactate dehydrogenase activity	MF 4	6(6)	2 (33.3%)	0.000172	0.000791
GO:0000166 nucleotide binding	MF 3	2150(1949)	17 (0.9%)	0.000199	0.00131
GO:1901265 nucleoside phosphate binding	MF 3	2151(1950)	17 (0.9%)	0.0002	0.00131
GO:0033365 protein localization to organelle	BP 5	966(897)	11 (1.2%)	0.000202	0.00398
GO:0000070 mitotic sister chromatid segregation	BP 4	168(159)	5 (3.1%)	0.000211	0.00321
GO:0006941 striated muscle contraction	BP 5	171(160)	5 (3.1%)	0.000218	0.00398
GO:0008092 cytoskeletal protein binding	MF 3	989(906)	11 (1.2%)	0.00022	0.00131
GO:0030554 adenyl nucleotide binding	MF 5	1560(1419)	14 (1.0%)	0.000242	0.00137
GO:0042802 identical protein binding	MF 3	1948(1788)	16 (0.9%)	0.000242	0.00131
GO:0051304 chromosome separation	BP 3	96(89)	4 (4.5%)	0.000245	0.00295
GO:0071173 spindle assembly checkpoint	BP 4	37(36)	3 (8.3%)	0.000252	0.00351
GO:0071174 mitotic spindle checkpoint	BP 4	37(36)	3 (8.3%)	0.000252	0.00351
GO:0007094 mitotic spindle assembly checkpoint	BP 5	37(36)	3 (8.3%)	0.000252	0.00412
GO:0009055 electron transfer activity	MF 3	101(90)	4 (4.4%)	0.000256	0.00131
GO:0034641 cellular nitrogen compound metabolic process	BP 3	6679(5991)	34 (0.6%)	0.000258	0.00295
GO:0031577 spindle checkpoint	BP 3	38(37)	3 (8.1%)	0.000274	0.00295
GO:0098869 cellular oxidant detoxification	BP 3	103(92)	4 (4.3%)	0.000278	0.00295
GO:1901360 organic cyclic compound metabolic process	BP 3	6387(5749)	33 (0.6%)	0.000285	0.00295
GO:0042773 ATP synthesis coupled electron transport	BP 5	99(93)	4 (4.3%)	0.00029	0.00412
GO:1901564 organonitrogen compound metabolic process	BP 3	7085(6299)	35 (0.6%)	0.000292	0.00295
GO:0009112 nucleobase metabolic process	BP 4	40(38)	3 (7.9%)	0.000297	0.00396
GO:0086091 regulation of heart rate by cardiac conduction	BP 4	39(39)	3 (7.7%)	0.000321	0.00407
GO:0046034 ATP metabolic process	BP 4	311(272)	6 (2.2%)	0.000329	0.00407
GO:0000280 nuclear division	BP 5	425(386)	7 (1.8%)	0.000337	0.00412
GO:0009259 ribonucleotide metabolic process	BP 5	575(512)	8 (1.6%)	0.000338	0.00412
GO:0035639 purine ribonucleoside triphosphate binding	MF 4	1830(1651)	15 (0.9%)	0.000339	0.0013
GO:0045454 cell redox homeostasis	BP 3	43(40)	3 (7.5%)	0.000346	0.0032
GO:0009117 nucleotide metabolic process	BP 5	727(651)	9 (1.4%)	0.000346	0.00412
GO:0060249 anatomical structure homeostasis	BP 4	437(388)	7 (1.8%)	0.000348	0.00415
GO:0006725 cellular aromatic compound metabolic process	BP 3	6166(5538)	32 (0.6%)	0.000349	0.0032
GO:1903522 regulation of blood circulation	BP 5	286(275)	6 (2.2%)	0.000349	0.00412
GO:0006753 nucleoside phosphate metabolic process	BP 4	736(659)	9 (1.4%)	0.000378	0.00423
GO:0070925 organelle assembly	BP 4	925(808)	10 (1.2%)	0.00038	0.00423
GO:0022607 cellular component assembly	BP 3	3018(2683)	20 (0.7%)	0.000387	0.0034
GO:0002934 desmosome organization	BP 5	10(9)	2 (22.2%)	0.00041	0.00458
GO:0019693 ribose phosphate metabolic process	BP 4	594(530)	8 (1.5%)	0.000426	0.00455
GO:0000819 sister chromatid segregation	BP 4	203(186)	5 (2.7%)	0.000436	0.00455
GO:0006139 nucleobase-containing compound metabolic process	BP 3	5952(5340)	31 (0.6%)	0.000441	0.00372
GO:0022904 respiratory electron transport chain	BP 4	116(107)	4 (3.7%)	0.000494	0.005
GO:0032555 purine ribonucleotide binding	MF 4	1898(1714)	15 (0.9%)	0.000507	0.00159
GO:0000226 microtubule cytoskeleton organization	BP 3	615(546)	8 (1.5%)	0.000519	0.00419
GO:0017076 purine nucleotide binding	MF 4	1913(1728)	15 (0.9%)	0.000553	0.00159
GO:0051985 negative regulation of chromosome segregation	BP 5	49(47)	3 (6.4%)	0.000558	0.0059
GO:0032553 ribonucleotide binding	MF 3	1914(1730)	15 (0.9%)	0.00056	0.00237
GO:0098632 cell-cell adhesion mediator activity	MF 3	49(48)	3 (6.2%)	0.000593	0.00237
GO:0048285 organelle fission	BP 4	473(426)	7 (1.6%)	0.000608	0.00598
GO:0033043 regulation of organelle organization	BP 5	1314(1198)	12 (1.0%)	0.00064	0.00643
GO:0022613 ribonucleoprotein complex biogenesis	BP 3	481(433)	7 (1.6%)	0.00067	0.0052
GO:0006119 oxidative phosphorylation	BP 4	147(119)	4 (3.4%)	0.000738	0.00704
GO:0046483 heterocycle metabolic process	BP 3	6118(5493)	31 (0.6%)	0.00076	0.00568
GO:0090257 regulation of muscle system process	BP 5	227(213)	5 (2.3%)	0.000806	0.00771
GO:0055086 nucleobase-containing small molecule metabolic process	BP 3	817(733)	9 (1.2%)	0.000814	0.00587
GO:0097237 cellular response to toxic substance	BP 4	235(217)	5 (2.3%)	0.000876	0.00799
GO:0097110 scaffold protein binding	MF 3	58(55)	3 (5.5%)	0.000885	0.00319
GO:0042743 hydrogen peroxide metabolic process	BP 4	56(55)	3 (5.5%)	0.000885	0.00799
GO:0042255 ribosome assembly	BP 5	65(55)	3 (5.5%)	0.000885	0.00809
GO:0022618 ribonucleoprotein complex assembly	BP 5	247(224)	5 (2.2%)	0.00101	0.00882
GO:0009636 response to toxic substance	BP 3	501(466)	7 (1.5%)	0.00103	0.00717
GO:0034113 heterotypic cell-cell adhesion	BP 4	60(59)	3 (5.1%)	0.00109	0.00955
GO:0032200 telomere organization	BP 5	173(137)	4 (2.9%)	0.00125	0.0104
GO:0008015 blood circulation	BP 4	508(485)	7 (1.4%)	0.0013	0.011
GO:0071826 ribonucleoprotein complex subunit organization	BP 4	261(238)	5 (2.1%)	0.00132	0.011
GO:0033554 cellular response to stress	BP 3	2065(1885)	15 (0.8%)	0.00137	0.0092
GO:0003013 circulatory system process	BP 3	518(495)	7 (1.4%)	0.00146	0.00926
GO:0019222 regulation of metabolic process	BP 3	6911(6232)	33 (0.5%)	0.00147	0.00926
GO:0051347 positive regulation of transferase activity	BP 5	681(642)	8 (1.2%)	0.00148	0.0119
GO:0060255 regulation of macromolecule metabolic process	BP 4	6339(5705)	31 (0.5%)	0.00154	0.0125
GO:0098813 nuclear chromosome segregation	BP 3	278(247)	5 (2.0%)	0.00156	0.00953
GO:0065003 protein-containing complex assembly	BP 4	1743(1519)	13 (0.9%)	0.0016	0.0127
GO:0007093 mitotic cell cycle checkpoint	BP 3	158(147)	4 (2.7%)	0.00162	0.0096
GO:0009408 response to heat	BP 3	162(149)	4 (2.7%)	0.0017	0.0098
GO:0046112 nucleobase biosynthetic process	BP 5	19(18)	2 (11.1%)	0.00171	0.0132
GO:0086026 atrial cardiac muscle cell to AV node cell signaling	BP 4	19(19)	2 (10.5%)	0.0019	0.0145
GO:0086066 atrial cardiac muscle cell to AV node cell communication	BP 4	19(19)	2 (10.5%)	0.0019	0.0145
GO:0051246 regulation of protein metabolic process	BP 5	2861(2591)	18 (0.7%)	0.00195	0.0144
GO:0019899 enzyme binding	MF 3	2102(1959)	15 (0.8%)	0.00201	0.00659
GO:0044249 cellular biosynthetic process	BP 3	6128(5528)	30 (0.5%)	0.00205	0.0115
GO:0051130 positive regulation of cellular component organization	BP 5	1270(1186)	11 (0.9%)	0.00207	0.0144
GO:0006206 pyrimidine nucleobase metabolic process	BP 5	21(20)	2 (10.0%)	0.00211	0.0144
GO:0006163 purine nucleotide metabolic process	BP 5	592(530)	7 (1.3%)	0.00215	0.0144
GO:0044271 cellular nitrogen compound biosynthetic process	BP 4	5019(4513)	26 (0.6%)	0.00218	0.0162
GO:0034613 cellular protein localization	BP 4	1927(1778)	14 (0.8%)	0.00226	0.0164
GO:0042254 ribosome biogenesis	BP 4	307(272)	5 (1.8%)	0.00237	0.0165
GO:0070727 cellular macromolecule localization	BP 3	1937(1788)	14 (0.8%)	0.00239	0.013
GO:0045184 establishment of protein localization	BP 4	1921(1790)	14 (0.8%)	0.00241	0.0165
GO:0051303 establishment of chromosome localization	BP 4	83(78)	3 (3.8%)	0.00243	0.0165
GO:0016310 phosphorylation	BP 5	2393(2211)	16 (0.7%)	0.00248	0.0154
GO:0044057 regulation of system process	BP 4	576(544)	7 (1.3%)	0.00249	0.0166
GO:0042391 regulation of membrane potential	BP 3	425(403)	6 (1.5%)	0.00251	0.013
GO:0001556 oocyte maturation	BP 3	24(22)	2 (9.1%)	0.00256	0.013
GO:0019430 removal of superoxide radicals	BP 4	25(22)	2 (9.1%)	0.00256	0.0167
GO:0051457 maintenance of protein location in nucleus	BP 5	23(22)	2 (9.1%)	0.00256	0.0154
GO:0032268 regulation of cellular protein metabolic process	BP 5	2633(2437)	17 (0.7%)	0.0026	0.0154
GO:0050000 chromosome localization	BP 4	85(80)	3 (3.8%)	0.00261	0.0168
GO:1901576 organic substance biosynthetic process	BP 3	6211(5606)	30 (0.5%)	0.00261	0.013
GO:0008104 protein localization	BP 3	2640(2441)	17 (0.7%)	0.00264	0.013
GO:0080090 regulation of primary metabolic process	BP 4	6227(5613)	30 (0.5%)	0.00267	0.0168
GO:0043009 chordate embryonic development	BP 5	572(551)	7 (1.3%)	0.00268	0.0154
GO:0019083 viral transcription	BP 5	181(169)	4 (2.4%)	0.00268	0.0154
GO:0045333 cellular respiration	BP 4	186(171)	4 (2.3%)	0.0028	0.0173
GO:0072521 purine-containing compound metabolic process	BP 4	626(558)	7 (1.3%)	0.00287	0.0174
GO:0009792 embryo development ending in birth or egg hatching	BP 4	591(570)	7 (1.2%)	0.00323	0.0193
GO:0044389 ubiquitin-like protein ligase binding	MF 4	313(295)	5 (1.7%)	0.00336	0.00859
GO:0045185 maintenance of protein location	BP 3	93(88)	3 (3.4%)	0.00342	0.0164
GO:0071897 DNA biosynthetic process	BP 5	201(182)	4 (2.2%)	0.0035	0.0196
GO:0015949 nucleobase-containing small molecule interconversion	BP 4	28(26)	2 (7.7%)	0.00356	0.0209
GO:0051173 positive regulation of nitrogen compound metabolic process	BP 5	3199(2967)	19 (0.6%)	0.00364	0.0198
GO:0019080 viral gene expression	BP 5	199(186)	4 (2.2%)	0.00378	0.02
GO:0015031 protein transport	BP 4	1794(1676)	13 (0.8%)	0.00382	0.0217
GO:0000305 response to oxygen radical	BP 4	31(27)	2 (7.4%)	0.00384	0.0217
GO:0006518 peptide metabolic process	BP 4	841(751)	8 (1.1%)	0.00391	0.0218
GO:0051174 regulation of phosphorus metabolic process	BP 5	1806(1682)	13 (0.8%)	0.00394	0.0203
GO:0002027 regulation of heart rate	BP 3	95(93)	3 (3.2%)	0.00399	0.0188
GO:0002218 activation of innate immune response	BP 3	336(309)	5 (1.6%)	0.0041	0.0188
GO:0042493 response to drug	BP 3	985(931)	9 (1.0%)	0.00418	0.0188
GO:1901700 response to oxygen-containing compound	BP 3	1592(1508)	12 (0.8%)	0.00453	0.0199
GO:0015833 peptide transport	BP 5	1833(1713)	13 (0.8%)	0.0046	0.0231
GO:0051338 regulation of transferase activity	BP 4	1008(946)	9 (1.0%)	0.00464	0.0254
GO:0086019 cell-cell signaling involved in cardiac conduction	BP 3	31(30)	2 (6.7%)	0.00473	0.0203
GO:0051128 regulation of cellular component organization	BP 4	2562(2363)	16 (0.7%)	0.00485	0.026
GO:0021987 cerebral cortex development	BP 3	110(100)	3 (3.0%)	0.00489	0.0206
GO:0051270 regulation of cellular component movement	BP 4	1013(954)	9 (0.9%)	0.0049	0.026
GO:0044267 cellular protein metabolic process	BP 4	5282(4771)	26 (0.5%)	0.00501	0.0261
GO:0042744 hydrogen peroxide catabolic process	BP 5	31(31)	2 (6.5%)	0.00504	0.0247
GO:0030515 snoRNA binding	MF 5	32(31)	2 (6.5%)	0.00504	0.0181
GO:0008608 attachment of spindle microtubules to kinetochore	BP 3	35(32)	2 (6.2%)	0.00537	0.0218
GO:0097718 disordered domain specific binding	MF 4	36(32)	2 (6.2%)	0.00537	0.0123
GO:1901135 carbohydrate derivative metabolic process	BP 3	1277(1152)	10 (0.9%)	0.00539	0.0218
GO:0042886 amide transport	BP 5	1871(1746)	13 (0.7%)	0.00541	0.0259
GO:0008406 gonad development	BP 4	212(206)	4 (1.9%)	0.00543	0.0277
GO:0043168 anion binding	MF 3	2869(2617)	17 (0.6%)	0.0055	0.0164
GO:0032886 regulation of microtubule-based process	BP 4	223(207)	4 (1.9%)	0.00552	0.0277
GO:1901293 nucleoside phosphate biosynthetic process	BP 5	387(333)	5 (1.5%)	0.00561	0.0262
GO:0000302 response to reactive oxygen species	BP 4	219(208)	4 (1.9%)	0.00562	0.0277
GO:0071431 tRNA-containing ribonucleoprotein complex export from nucleus	BP 4	34(33)	2 (6.1%)	0.0057	0.0277
GO:0072359 circulatory system development	BP 4	1040(977)	9 (0.9%)	0.00572	0.0277
GO:0045137 development of primary sexual characteristics	BP 3	217(211)	4 (1.9%)	0.00591	0.0234
GO:0034622 cellular protein-containing complex assembly	BP 5	1169(982)	9 (0.9%)	0.00591	0.027
GO:0034605 cellular response to heat	BP 4	121(108)	3 (2.8%)	0.00606	0.0289
GO:0010604 positive regulation of macromolecule metabolic process	BP 5	3354(3105)	19 (0.6%)	0.00608	0.0271
GO:0016462 pyrophosphatase activity	MF 5	915(809)	8 (1.0%)	0.0061	0.0181
GO:0009266 response to temperature stimulus	BP 3	229(213)	4 (1.9%)	0.0061	0.0237
GO:0016817 hydrolase activity, acting on acid anhydrides	MF 3	917(811)	8 (1.0%)	0.00619	0.0164
GO:0016818 hydrolase activity, acting on acid anhydrides, in phosphorus-containing anhydrides	MF 4	917(811)	8 (1.0%)	0.00619	0.0129
GO:0031325 positive regulation of cellular metabolic process	BP 5	3352(3110)	19 (0.6%)	0.00619	0.0271
GO:0070268 cornification	BP 4	114(110)	3 (2.7%)	0.00637	0.03
GO:0044183 protein binding involved in protein folding	MF 3	36(35)	2 (5.7%)	0.0064	0.0164
GO:0034508 centromere complex assembly	BP 5	57(35)	2 (5.7%)	0.0064	0.0274
GO:0048487 beta-tubulin binding	MF 5	38(35)	2 (5.7%)	0.0064	0.0181
GO:1901362 organic cyclic compound biosynthetic process	BP 4	4529(4094)	23 (0.6%)	0.00648	0.0301
GO:0051031 tRNA transport	BP 5	37(36)	2 (5.6%)	0.00676	0.0283
GO:0043603 cellular amide metabolic process	BP 4	1122(1005)	9 (0.9%)	0.00686	0.0314
GO:0016616 oxidoreductase activity, acting on the CH-OH group of donors, NAD or NADP as acceptor	MF 4	122(113)	3 (2.7%)	0.00686	0.0132
GO:0010035 response to inorganic substance	BP 3	535(502)	6 (1.2%)	0.00729	0.0278
GO:0007507 heart development	BP 4	534(502)	6 (1.2%)	0.00729	0.0321
GO:0034654 nucleobase-containing compound biosynthetic process	BP 4	4307(3883)	22 (0.6%)	0.00729	0.0321
GO:0032970 regulation of actin filament-based process	BP 4	389(355)	5 (1.4%)	0.00731	0.0321
GO:0032479 regulation of type I interferon production	BP 5	126(116)	3 (2.6%)	0.00738	0.0303
GO:0007420 brain development	BP 4	714(666)	7 (1.1%)	0.00749	0.0321
GO:0051171 regulation of nitrogen compound metabolic process	BP 4	6033(5435)	28 (0.5%)	0.00751	0.0321
GO:0032606 type I interferon production	BP 3	127(117)	3 (2.6%)	0.00755	0.0283
GO:0006886 intracellular protein transport	BP 4	1100(1027)	9 (0.9%)	0.00786	0.0332
GO:1901566 organonitrogen compound biosynthetic process	BP 4	1820(1623)	12 (0.7%)	0.00808	0.0337
GO:0043933 protein-containing complex subunit organization	BP 3	2086(1836)	13 (0.7%)	0.00821	0.0302
GO:0072594 establishment of protein localization to organelle	BP 4	548(517)	6 (1.2%)	0.00837	0.034
GO:0051640 organelle localization	BP 3	729(681)	7 (1.0%)	0.00842	0.0304
GO:0016614 oxidoreductase activity, acting on CH-OH group of donors	MF 3	132(123)	3 (2.4%)	0.00866	0.0208
GO:0072595 maintenance of protein localization in organelle	BP 4	42(41)	2 (4.9%)	0.0087	0.034
GO:0048599 oocyte development	BP 4	43(41)	2 (4.9%)	0.0087	0.034
GO:0051649 establishment of localization in cell	BP 3	2251(2066)	14 (0.7%)	0.00875	0.031
GO:0018130 heterocycle biosynthetic process	BP 4	4372(3944)	22 (0.6%)	0.00882	0.034
GO:0051225 spindle assembly	BP 4	137(124)	3 (2.4%)	0.00885	0.034
GO:0042542 response to hydrogen peroxide	BP 4	127(124)	3 (2.4%)	0.00885	0.034
GO:1901701 cellular response to oxygen-containing compound	BP 4	1112(1048)	9 (0.9%)	0.00893	0.034
GO:0043491 protein kinase B signaling	BP 4	247(238)	4 (1.7%)	0.00896	0.034
GO:0000086 G2/M transition of mitotic cell cycle	BP 5	257(238)	4 (1.7%)	0.00896	0.036
GO:0019438 aromatic compound biosynthetic process	BP 4	4383(3954)	22 (0.6%)	0.00909	0.0341
GO:0016879 ligase activity, forming carbon-nitrogen bonds	MF 3	50(43)	2 (4.7%)	0.00954	0.0215
GO:0019900 kinase binding	MF 4	746(701)	7 (1.0%)	0.00979	0.0173
GO:0008584 male gonad development	BP 5	134(129)	3 (2.3%)	0.00986	0.0389
GO:0072593 reactive oxygen species metabolic process	BP 3	269(245)	4 (1.6%)	0.00989	0.0345
GO:0016538 cyclin-dependent protein serine/threonine kinase regulator activity	MF 5	50(44)	2 (4.5%)	0.00997	0.0222

### Sheet: down reg in BRER only
gene ontology term	category,	set size	candidates	p-value	q-value
	level		contained
GO:1903825 organic acid transmembrane transport	BP 5	155(143)	4 (2.8%)	9.88e-05	0.0117
GO:0006820 anion transport	BP 5	657(616)	6 (1.0%)	0.000529	0.0223
GO:0035162 embryonic hemopoiesis	BP 5	23(22)	2 (9.1%)	0.000642	0.0223
GO:0036475 neuron death in response to oxidative stress	BP 4	26(23)	2 (8.7%)	0.000703	0.0954
GO:0031072 heat shock protein binding	MF 3	123(111)	3 (2.7%)	0.000888	0.0213
GO:0015711 organic anion transport	BP 5	505(470)	5 (1.1%)	0.00111	0.0223
GO:0010574 regulation of vascular endothelial growth factor production	BP 5	31(29)	2 (6.9%)	0.00112	0.0223
GO:0072522 purine-containing compound biosynthetic process	BP 5	316(272)	4 (1.5%)	0.00113	0.0223
GO:0034599 cellular response to oxidative stress	BP 4	292(274)	4 (1.5%)	0.00116	0.0954
GO:0010573 vascular endothelial growth factor production	BP 3	35(33)	2 (6.1%)	0.00145	0.128
GO:0071634 regulation of transforming growth factor beta production	BP 5	39(39)	2 (5.1%)	0.00202	0.029
GO:0071604 transforming growth factor beta production	BP 3	41(41)	2 (4.9%)	0.00223	0.128
GO:1900408 negative regulation of cellular response to oxidative stress	BP 5	44(41)	2 (4.9%)	0.00223	0.029
GO:0015849 organic acid transport	BP 5	352(328)	4 (1.2%)	0.00225	0.029
GO:1902883 negative regulation of response to oxidative stress	BP 5	46(43)	2 (4.7%)	0.00245	0.029
GO:0098657 import into cell	BP 4	1021(851)	6 (0.7%)	0.0028	0.149
GO:0044272 sulfur compound biosynthetic process	BP 4	192(183)	3 (1.6%)	0.0037	0.149
GO:1903201 regulation of oxidative stress-induced cell death	BP 5	59(56)	2 (3.6%)	0.00413	0.0443
GO:0051051 negative regulation of transport	BP 4	420(399)	4 (1.0%)	0.00455	0.149
GO:0032890 regulation of organic acid transport	BP 5	67(60)	2 (3.3%)	0.00473	0.0465
GO:0006979 response to oxidative stress	BP 3	438(411)	4 (1.0%)	0.00505	0.166
GO:0008514 organic anion transmembrane transporter activity	MF 5	227(210)	3 (1.4%)	0.00544	0.0374
GO:0001819 positive regulation of cytokine production	BP 5	447(423)	4 (0.9%)	0.00559	0.0507
GO:0051402 neuron apoptotic process	BP 4	224(214)	3 (1.4%)	0.00573	0.157
GO:0046982 protein heterodimerization activity	MF 4	340(224)	3 (1.3%)	0.0065	0.123
GO:0036473 cell death in response to oxidative stress	BP 3	81(76)	2 (2.6%)	0.00748	0.166
GO:0015171 amino acid transmembrane transporter activity	MF 5	84(76)	2 (2.6%)	0.00748	0.0374
GO:1902882 regulation of response to oxidative stress	BP 5	86(77)	2 (2.6%)	0.00767	0.0647
GO:0072593 reactive oxygen species metabolic process	BP 3	269(245)	3 (1.2%)	0.00831	0.166
GO:0017144 drug metabolic process	BP 3	854(775)	5 (0.6%)	0.00949	0.166
GO:0003073 regulation of systemic arterial blood pressure	BP 4	89(86)	2 (2.3%)	0.00949	0.158
GO:0046390 ribose phosphate biosynthetic process	BP 5	302(259)	3 (1.2%)	0.00967	0.0693
GO:0070167 regulation of biomineral tissue development	BP 5	93(87)	2 (2.3%)	0.00971	0.0693
GO:0016485 protein processing	BP 5	345(262)	3 (1.1%)	0.00998	0.0693
