## Supplemental Table 10 for "Phenotypic and transcriptomic characterization of bicalutamide and enzalutamide resistance in castration-resistant prostate cancer cells"

### Sheet: up reg in ER and BRER
pathway name		set size	candidates	p-value	q-value	pathway source
			contained
Steroid biosynthesis - Homo sapiens (human)		20(19)	2 (10.5%)	0.0031	0.0969	KEGG
Cellular senescence - Homo sapiens (human)		156(150)	4 (2.7%)	0.00421	0.0969	KEGG

### Sheet: down reg in ER and BRER
pathway name		set size	candidates	p-value	q-value	pathway source
			contained
Insulin resistance - Homo sapiens (human)		108(98)	4 (4.1%)	0.00297	0.082	KEGG
Phenylalanine metabolism - Homo sapiens (human)		17(17)	2 (11.8%)	0.00469	0.082	KEGG
One carbon pool by folate - Homo sapiens (human)		20(19)	2 (10.5%)	0.00586	0.082	KEGG

### Sheet: up reg in ER only
pathway name		set size	candidates	p-value	q-value	pathway source
			contained
Protein processing in endoplasmic reticulum - Homo sapiens (human)		171(156)	4 (2.6%)	0.000213	0.00192	KEGG
Antigen processing and presentation - Homo sapiens (human)		78(67)	2 (3.0%)	0.00742	0.0263	KEGG
Thyroid hormone synthesis - Homo sapiens (human)		75(73)	2 (2.7%)	0.00876	0.0263	KEGG

### Sheet: down reg in ER only
pathway name		set size	candidates	p-value	q-value	pathway source
			contained
Apoptosis - Homo sapiens (human)		136(130)	3 (2.3%)	0.00386	0.0484	KEGG
Arginine and proline metabolism - Homo sapiens (human)		51(47)	2 (4.3%)	0.00587	0.0484	KEGG
Mineral absorption - Homo sapiens (human)		59(57)	2 (3.5%)	0.00854	0.0484	KEGG

### Sheet: up reg in BRER only
pathway name		set size	candidates	p-value	q-value	pathway source
			contained
Parkinson disease - Homo sapiens (human)		249(230)	6 (2.6%)	0.000396	0.0184	KEGG
Pyruvate metabolism - Homo sapiens (human)		47(45)	3 (6.7%)	0.000893	0.0184	KEGG
Non-homologous end-joining - Homo sapiens (human)		13(12)	2 (16.7%)	0.00113	0.0184	KEGG
Glycolysis / Gluconeogenesis - Homo sapiens (human)		67(64)	3 (4.7%)	0.00248	0.0304	KEGG
Arrhythmogenic right ventricular cardiomyopathy - Homo sapiens (human)		77(76)	3 (3.9%)	0.00404	0.0347	KEGG
Prion disease - Homo sapiens (human)		273(254)	5 (2.0%)	0.00425	0.0347	KEGG
Progesterone-mediated oocyte maturation - Homo sapiens (human)		100(93)	3 (3.2%)	0.00708	0.0421	KEGG
Propanoate metabolism - Homo sapiens (human)		34(31)	2 (6.5%)	0.00755	0.0421	KEGG
Glucagon signaling pathway - Homo sapiens (human)		107(96)	3 (3.1%)	0.00773	0.0421	KEGG

### Sheet: down reg in BRER only
pathway name		set size	candidates	p-value	q-value	pathway source
			contained
Ferroptosis - Homo sapiens (human)		41(40)	2 (5.0%)	0.00345	0.0267	KEGG
MicroRNAs in cancer - Homo sapiens (human)		310(156)	3 (1.9%)	0.0047	0.0267	KEGG
Proteoglycans in cancer - Homo sapiens (human)		205(195)	3 (1.5%)	0.0087	0.0267	KEGG
Mitophagy - animal - Homo sapiens (human)		68(65)	2 (3.1%)	0.0089	0.0267	KEGG
