## Supplemental Table 11 for "Phenotypic and transcriptomic characterization of bicalutamide and enzalutamide resistance in castration-resistant prostate cancer cells"

### Sheet: Taul1
	ARSI (n=292)	Bica+ARSI (n=201)	p-value
Death	160 (54,8 %)	171 (85,1 %)	< 0,001
PCa-spesific death	146 (50,0 %)	149 (74,1 %)	< 0,001
Gleason:
6 or lower	24 (8,2 %)	14 (7,0 %)
7	44 (15,1 %)	49 (24,4 %)
8-10	204 (69,9 %)	123 (61,2 %)
Unknown	20 (6,8 %)	15 (7,5 %)
Age (IQR) at diagnosis, years	75 (70-80)	78 (72-84)	< 0,001
Follow-up time (IQR), months	25 (15-38)	20 (9-42)
ARSI type:			< 0,001
Enzalutamide	229 (78,4 %)	193 (96,0 %)
Darolutamide	13 (4,4 %)	7 (3,5 %)
Apalutamide	50 (17,1 %)	1 (0,5 %)
T-class:
1-2	37 (12,7 %)	27 (13,4 %)
3-4	125 (42,8 %)	100 (49,8 %)
Unknown	130 (44,5)	74 (36,8 %)
N-class:			< 0,001
0	71 (24,3 %)	72 (35,8 %)
1	97 (33,2 %)	33 (16,4)
Unknown	124 (42,5 %)	96 (47,8 %)
M-class:			< 0,001
0	92 (31,5 %)	89 (44,3 %)
1	152 (52,1 %)	56 (27,9 %)
Unknown	48 (16,4 %)	56 (27,9 %)
Medications:
HTA:
Yes	177 (60,6 %)	138 (68,7 %)
No	115 (39,4 %)	63 (31,3 %)
DM2:
Yes	63 (21,6 %)	44 (21,9 %)
No	229 (78,4 %)	157 (78,1 %)
Statin:
Yes	99 (33,9 %)	77 (38,3 %)
No	193 (66,1 %)	124 (61,7 %)
Comorbidities:
CVD:
Yes	192 (65,8 %)	135 (67,2 %)
No	100 (34,2 %)	66 (32,8 %)
DM2:
Yes	63 (21,6 %)	46 (22,9 %)
No	229 (78,4 %)	155 (77,1 %)
Dyslipidemia:
Yes	104 (35,6 %)	79 (39,3 %)
No	188 (64,4 %)	122 (60,7 %)
